# A transposase-derived gene required for human brain development

**DOI:** 10.1101/2023.04.28.538770

**Authors:** Luz Jubierre Zapater, Sara A. Lewis, Rodrigo Lopez Gutierrez, Makiko Yamada, Elias Rodriguez-Fos, Merce Planas-Felix, Daniel Cameron, Phillip Demarest, Anika Nabila, Helen Mueller, Junfei Zhao, Paul Bergin, Casie Reed, Tzippora Chwat-Edelstein, Alex Pagnozzi, Caroline Nava, Emilie Bourel-Ponchel, Patricia Cornejo, Ali Dursun, R. Köksal Özgül, Halil Tuna Akar, Reza Maroofian, Henry Houlden, Huma Arshad Cheema, Muhammad Nadeem Anjum, Giovanni Zifarelli, Miriam Essid, Meriem Ben Hafsa, Hanene Benrhouma, Carolina Isabel Galaz Montoya, Alex Proekt, Xiaolan Zhao, Nicholas D. Socci, Matthew Hayes, Yves Bigot, Raul Rabadan, David Torrents, Claudia L Kleinmann, Michael C. Kruer, Miklos Toth, Alex Kentsis

## Abstract

DNA transposable elements and transposase-derived genes are present in most living organisms, including vertebrates, but their function is largely unknown. PiggyBac Transposable Element Derived 5 (PGBD5) is an evolutionarily conserved vertebrate DNA transposase-derived gene with retained nuclease activity in human cells. Vertebrate brain development is known to be associated with prominent neuronal cell death and DNA breaks, but their causes and functions are not well understood. Here, we show that PGBD5 contributes to normal brain development in mice and humans, where its deficiency causes disorder of intellectual disability, movement, and seizures. In mice, Pgbd5 is required for the developmental induction of post-mitotic DNA breaks and recurrent somatic genome rearrangements. In the brain cortex, loss of Pgbd5 leads to aberrant differentiation and gene expression of distinct neuronal populations, including specific types of glutamatergic neurons, which explains the features of PGBD5 deficiency in humans. Thus, PGBD5 might be a transposase-derived enzyme required for brain development in mammals.
