## Supplementary material for "A transposase-derived gene required for human brain development": Table_S3

chr	start	end	original	change	VAF	mouse id	genotype	caller	chr	start	end	genome id	genome id	gene symbol
chr8	124384244	124384245	T	G	0.986	16623	Pgbd5 KI	mutect2	chr8	124369048	124433936	NM_171824.2	NM_171824	Pgbd5
chr8	124384246	124384247	G	T	0.986	16623	Pgbd5 KI	mutect2	chr8	124369048	124433936	NM_171824.2	NM_171824	Pgbd5
chr8	124384248	124384249	G	A	0.986	16623	Pgbd5 KI	mutect2	chr8	124369048	124433936	NM_171824.2	NM_171824	Pgbd5
chr8	125130513	125130514	C	T	0.986	16623	Pgbd5 KI	mutect2	chr8	125050765	125265143	XM_011248388.2	XM_011248388	Disc1
chr8	125130513	125130514	C	T	0.986	16623	Pgbd5 KI	mutect2	chr8	125054194	125261151	NM_174853.2	NM_174853	Disc1
chr8	125130513	125130514	C	T	0.986	16623	Pgbd5 KI	mutect2	chr8	125054194	125261151	NM_174854.2	NM_174854	Disc1
chr8	125130513	125130514	C	T	0.986	16623	Pgbd5 KI	mutect2	chr8	125075577	125265143	XM_011248387.2	XM_011248387	Disc1
chr12	32047256	32047257	A	AAAGG	0.986	16623	Pgbd5 KI	mutect2	chr12	31958478	32061279	NM_011158.3	NM_011158	Prkar2b
chr14	62842578	62842579	C	T	0.986	16623	Pgbd5 KI	mutect2	chr14	62837689	62956886	NM_175546.4	NM_175546	Wdfy2
chr14	62842578	62842579	C	T	0.986	16623	Pgbd5 KI	mutect2	chr14	62837817	62954947	XR_001781124.1	XR_001781124	Wdfy2
chr14	62842578	62842579	C	T	0.986	16623	Pgbd5 KI	mutect2	chr14	62837817	62961509	XR_383185.3	XR_383185	Wdfy2
chr14	62842578	62842579	C	T	0.986	16623	Pgbd5 KI	mutect2	chr14	62837884	62961509	XM_006519064.1	XM_006519064	Wdfy2
chr2	142788160	142788161	G	A	0.985	16623	Pgbd5 KI	mutect2	chr2	142618339	142901587	XM_006498819.3	XM_006498819	Kif16b
chr2	142788160	142788161	G	A	0.985	16623	Pgbd5 KI	mutect2	chr2	142618344	142901464	NM_001081133.2	NM_001081133	Kif16b
chr2	142788160	142788161	G	A	0.985	16623	Pgbd5 KI	mutect2	chr2	142696989	142901594	XM_006498813.3	XM_006498813	Kif16b
chr2	142788160	142788161	G	A	0.985	16623	Pgbd5 KI	mutect2	chr2	142696989	142901594	XM_006498814.2	XM_006498814	Kif16b
chr8	99329519	99329520	AG	A	0.985	16623	Pgbd5 KI	mutect2	chr8	99024470	99416471	NM_001285913.1	NM_001285913	Cdh8
chr8	99329519	99329520	AG	A	0.985	16623	Pgbd5 KI	mutect2	chr8	99024470	99416471	NM_001285914.1	NM_001285914	Cdh8
chr8	99329519	99329520	AG	A	0.985	16623	Pgbd5 KI	mutect2	chr8	99025953	99410595	XM_006530631.2	XM_006530631	Cdh8
chr8	99329519	99329520	AG	A	0.985	16623	Pgbd5 KI	mutect2	chr8	99025955	99416486	XM_006530634.3	XM_006530634	Cdh8
chr8	99329519	99329520	AG	A	0.985	16623	Pgbd5 KI	mutect2	chr8	99028768	99416471	NM_007667.3	NM_007667	Cdh8
chr8	99329519	99329520	AG	A	0.985	16623	Pgbd5 KI	mutect2	chr8	99028768	99416471	NM_001039154.2	NM_001039154	Cdh8
chr8	99329519	99329520	AG	A	0.985	16623	Pgbd5 KI	mutect2	chr8	99028768	99416471	NR_133570.1	NR_133570	Cdh8
chr16	76151889	76151890	AT	A	0.984	16623	Pgbd5 KI	mutect2	chr16	76122612	76156086	NR_040575.1	NR_040575	4930578N18Rik
chr16	81564044	81564045	G	T	0.982	16623	Pgbd5 KI	mutect2	chr16	81200696	81597805	NM_010954.4	NM_010954	Ncam2
chr16	81564044	81564045	G	T	0.982	16623	Pgbd5 KI	mutect2	chr16	81200696	81624290	NM_001113208.1	NM_001113208	Ncam2
chr8	94038064	94038065	G	A	0.981	16623	Pgbd5 KI	mutect2	chr8	94037138	94067922	XM_006531054.3	XM_006531054	Ogfod1
chr8	94038064	94038065	G	A	0.981	16623	Pgbd5 KI	mutect2	chr8	94037197	94067922	NM_001093757.1	NM_001093757	Ogfod1
chr8	94038064	94038065	G	A	0.981	16623	Pgbd5 KI	mutect2	chr8	94037197	94067922	NM_177767.4	NM_177767	Ogfod1
chr8	94038064	94038065	G	A	0.981	16623	Pgbd5 KI	mutect2	chr8	94037352	94067922	XM_006531053.3	XM_006531053	Ogfod1
chr18	24590555	24590556	G	A	0.981	16623	Pgbd5 KI	mutect2	chr18	24579880	24603817	NM_139143.3	NM_139143	Slc39a6
chr2	102883767	102883768	G	GTAGA	0.98	16623	Pgbd5 KI	mutect2	chr2	102811140	102901665	NM_009851.2	NM_009851	Cd44
chr2	102883767	102883768	G	GTAGA	0.98	16623	Pgbd5 KI	mutect2	chr2	102811140	102901665	NM_001177785.1	NM_001177785	Cd44
chr2	102883767	102883768	G	GTAGA	0.98	16623	Pgbd5 KI	mutect2	chr2	102811140	102901665	NM_001039150.1	NM_001039150	Cd44
chr2	102883767	102883768	G	GTAGA	0.98	16623	Pgbd5 KI	mutect2	chr2	102811140	102901665	NM_001177786.1	NM_001177786	Cd44
chr2	102883767	102883768	G	GTAGA	0.98	16623	Pgbd5 KI	mutect2	chr2	102811140	102901665	NM_001177787.1	NM_001177787	Cd44
chr2	102883767	102883768	G	GTAGA	0.98	16623	Pgbd5 KI	mutect2	chr2	102811140	102901665	NM_001039151.1	NM_001039151	Cd44
chr2	102883767	102883768	G	GTAGA	0.98	16623	Pgbd5 KI	mutect2	chr2	102811140	102901669	XM_006498646.2	XM_006498646	Cd44
chr2	102883767	102883768	G	GTAGA	0.98	16623	Pgbd5 KI	mutect2	chr2	102811140	102901669	XM_006498647.2	XM_006498647	Cd44
chr2	102883767	102883768	G	GTAGA	0.98	16623	Pgbd5 KI	mutect2	chr2	102811140	102901669	XM_006498649.2	XM_006498649	Cd44
chr2	102883767	102883768	G	GTAGA	0.98	16623	Pgbd5 KI	mutect2	chr2	102832172	102901669	XM_006498648.2	XM_006498648	Cd44
chr2	115672654	115672655	C	CTCTTT	0.98	16623	Pgbd5 KI	mutect2	chr2	115581617	115778774	XM_006499845.3	XM_006499845	Cdin1
chr2	115672654	115672655	C	CTCTTT	0.98	16623	Pgbd5 KI	mutect2	chr2	115581715	115778768	NM_207264.4	NM_207264	Cdin1
chr2	115672654	115672655	C	CTCTTT	0.98	16623	Pgbd5 KI	mutect2	chr2	115581715	115778768	NM_001145898.1	NM_001145898	Cdin1
chr2	115672654	115672655	C	CTCTTT	0.98	16623	Pgbd5 KI	mutect2	chr2	115581715	115778774	XM_017319079.1	XM_017319079	Cdin1
chr2	120467465	120467466	T	A	0.98	16623	Pgbd5 KI	mutect2	chr2	120455697	120469367	NR_040608.1	NR_040608	4931402G19Rik
chr2	120467465	120467466	T	A	0.98	16623	Pgbd5 KI	mutect2	chr2	120463592	120504919	NM_001177799.1	NM_001177799	Capn3
chr2	120467465	120467466	T	A	0.98	16623	Pgbd5 KI	mutect2	chr2	120463592	120504919	NM_007601.3	NM_007601	Capn3
chr6	72552832	72552833	T	G	0.979	16623	Pgbd5 KI	mutect2	chr6	72549272	72562983	NM_001042534.3	NM_001042534	Capg
chr6	72552832	72552833	T	G	0.979	16623	Pgbd5 KI	mutect2	chr6	72549646	72562983	NM_001271395.1	NM_001271395	Capg
chr6	72552832	72552833	T	G	0.979	16623	Pgbd5 KI	mutect2	chr6	72538281	72562981	XM_017321370.1	XM_017321370	Capg
chr6	72552832	72552833	T	G	0.979	16623	Pgbd5 KI	mutect2	chr6	72544390	72562983	NM_007599.4	NM_007599	Capg
chr6	72552832	72552833	T	G	0.979	16623	Pgbd5 KI	mutect2	chr6	72544536	72562983	NM_001271415.1	NM_001271415	Capg
chr8	91082340	91082341	TTTGA	T	0.978	16623	Pgbd5 KI	mutect2	chr8	91070056	91123844	NM_001282000.1	NM_001282000	Rbl2
chr8	91082340	91082341	TTTGA	T	0.978	16623	Pgbd5 KI	mutect2	chr8	91070056	91123844	NM_001282001.1	NM_001282001	Rbl2
chr8	91082340	91082341	TTTGA	T	0.978	16623	Pgbd5 KI	mutect2	chr8	91070056	91123844	NM_011250.4	NM_011250	Rbl2
chr14	115206983	115206984	A	ACTAT	0.978	16623	Pgbd5 KI	mutect2	chr14	115092211	115418165	XM_006518322.3	XM_006518322	Gpc5
chr14	115206983	115206984	A	ACTAT	0.978	16623	Pgbd5 KI	mutect2	chr14	115092212	115931387	XM_011244875.1	XM_011244875	Gpc5
chr14	115206983	115206984	A	ACTAT	0.978	16623	Pgbd5 KI	mutect2	chr14	115092212	116525190	XM_011244876.2	XM_011244876	Gpc5
chr14	115206983	115206984	A	ACTAT	0.978	16623	Pgbd5 KI	mutect2	chr14	115092213	115824553	XM_006518320.3	XM_006518320	Gpc5
chr14	115206983	115206984	A	ACTAT	0.978	16623	Pgbd5 KI	mutect2	chr14	115092213	115830422	XM_006518321.2	XM_006518321	Gpc5
chr14	115206983	115206984	A	ACTAT	0.978	16623	Pgbd5 KI	mutect2	chr14	115092213	116525190	XM_017315745.1	XM_017315745	Gpc5
chr14	115206983	115206984	A	ACTAT	0.978	16623	Pgbd5 KI	mutect2	chr14	115092214	116525192	NM_175500.4	NM_175500	Gpc5
chr18	32386935	32386936	C	CCTAT	0.978	16623	Pgbd5 KI	mutect2	chr18	32377197	32435740	XM_006525995.3	XM_006525995	Bin1
chr18	32386935	32386936	C	CCTAT	0.978	16623	Pgbd5 KI	mutect2	chr18	32377197	32435740	XM_006525993.3	XM_006525993	Bin1
chr18	32386935	32386936	C	CCTAT	0.978	16623	Pgbd5 KI	mutect2	chr18	32377197	32435740	XM_017317917.1	XM_017317917	Bin1
chr18	32386935	32386936	C	CCTAT	0.978	16623	Pgbd5 KI	mutect2	chr18	32377197	32435740	XM_006525982.3	XM_006525982	Bin1
chr18	32386935	32386936	C	CCTAT	0.978	16623	Pgbd5 KI	mutect2	chr18	32377197	32435740	XM_006525994.3	XM_006525994	Bin1
chr18	32386935	32386936	C	CCTAT	0.978	16623	Pgbd5 KI	mutect2	chr18	32377197	32435740	XM_006525991.3	XM_006525991	Bin1
chr18	32386935	32386936	C	CCTAT	0.978	16623	Pgbd5 KI	mutect2	chr18	32377197	32435740	XM_006525986.3	XM_006525986	Bin1
chr18	32386935	32386936	C	CCTAT	0.978	16623	Pgbd5 KI	mutect2	chr18	32377197	32435740	XM_006525980.3	XM_006525980	Bin1
chr18	32386935	32386936	C	CCTAT	0.978	16623	Pgbd5 KI	mutect2	chr18	32377197	32435740	XM_006525992.3	XM_006525992	Bin1
chr18	32386935	32386936	C	CCTAT	0.978	16623	Pgbd5 KI	mutect2	chr18	32377197	32435740	XM_006525989.3	XM_006525989	Bin1
chr18	32386935	32386936	C	CCTAT	0.978	16623	Pgbd5 KI	mutect2	chr18	32377197	32435740	XM_006525987.3	XM_006525987	Bin1
chr18	32386935	32386936	C	CCTAT	0.978	16623	Pgbd5 KI	mutect2	chr18	32377197	32435740	XM_017317916.1	XM_017317916	Bin1
chr18	32386935	32386936	C	CCTAT	0.978	16623	Pgbd5 KI	mutect2	chr18	32377197	32435740	XM_006525990.3	XM_006525990	Bin1
chr18	32386935	32386936	C	CCTAT	0.978	16623	Pgbd5 KI	mutect2	chr18	32377197	32435740	XM_006525988.3	XM_006525988	Bin1
chr18	32386935	32386936	C	CCTAT	0.978	16623	Pgbd5 KI	mutect2	chr18	32377197	32435740	XM_006525985.3	XM_006525985	Bin1
chr18	32386935	32386936	C	CCTAT	0.978	16623	Pgbd5 KI	mutect2	chr18	32377197	32435740	XM_006525984.3	XM_006525984	Bin1
chr18	32386935	32386936	C	CCTAT	0.978	16623	Pgbd5 KI	mutect2	chr18	32377197	32435740	XM_006525981.3	XM_006525981	Bin1
chr18	32386935	32386936	C	CCTAT	0.978	16623	Pgbd5 KI	mutect2	chr18	32377197	32435740	XM_006525978.3	XM_006525978	Bin1
chr18	32386935	32386936	C	CCTAT	0.978	16623	Pgbd5 KI	mutect2	chr18	32377216	32435740	NM_001083334.1	NM_001083334	Bin1
chr18	32386935	32386936	C	CCTAT	0.978	16623	Pgbd5 KI	mutect2	chr18	32377216	32435740	NM_009668.2	NM_009668	Bin1
chr7	143867123	143867124	C	CATCT	0.977	16623	Pgbd5 KI	mutect2	chr7	143866843	143897512	XM_006508666.1	XM_006508666	Acte1
chr7	143867123	143867124	C	CATCT	0.977	16623	Pgbd5 KI	mutect2	chr7	143866843	143900066	XM_006508669.3	XM_006508669	Acte1
chr8	122698681	122698682	G	GAC	0.977	16623	Pgbd5 KI	mutect2	chr8	122625135	122699109	NM_009824.2	NM_009824	Cbfa2t3
chr8	122698681	122698682	G	GAC	0.977	16623	Pgbd5 KI	mutect2	chr8	122625137	122699627	XM_011248291.2	XM_011248291	Cbfa2t3
chr2	138760091	138760092	ACTAT	A	0.976	16623	Pgbd5 KI	mutect2	chr2	138581112	138761145	XR_866782.2	XR_866782	Gm14061
chr4	87064962	87064963	GTATC	G	0.976	16623	Pgbd5 KI	mutect2	chr4	86983123	87227963	NM_001110240.1	NM_001110240	Slc24a2
chr4	87064962	87064963	GTATC	G	0.976	16623	Pgbd5 KI	mutect2	chr4	86983123	87230264	XM_017320435.1	XM_017320435	Slc24a2
chr4	87064962	87064963	GTATC	G	0.976	16623	Pgbd5 KI	mutect2	chr4	86983123	87230267	XM_006538343.3	XM_006538343	Slc24a2
chr4	87064962	87064963	GTATC	G	0.976	16623	Pgbd5 KI	mutect2	chr4	86983123	87230540	NM_172426.2	NM_172426	Slc24a2
chr4	87064962	87064963	GTATC	G	0.976	16623	Pgbd5 KI	mutect2	chr4	86983123	87230547	XM_006538349.2	XM_006538349	Slc24a2
chr4	87064962	87064963	GTATC	G	0.976	16623	Pgbd5 KI	mutect2	chr4	86983123	87230548	XM_006538346.3	XM_006538346	Slc24a2
chr4	87064962	87064963	GTATC	G	0.976	16623	Pgbd5 KI	mutect2	chr4	86983123	87230548	XM_006538347.3	XM_006538347	Slc24a2
chr4	87064962	87064963	GTATC	G	0.976	16623	Pgbd5 KI	mutect2	chr4	86983123	87230548	XM_017320436.1	XM_017320436	Slc24a2
chr4	87064962	87064963	GTATC	G	0.976	16623	Pgbd5 KI	mutect2	chr4	86983123	87230548	XM_006538348.2	XM_006538348	Slc24a2
chr4	87064962	87064963	GTATC	G	0.976	16623	Pgbd5 KI	mutect2	chr4	86983123	87230549	XM_006538344.3	XM_006538344	Slc24a2
chr4	87064962	87064963	GTATC	G	0.976	16623	Pgbd5 KI	mutect2	chr4	86983123	87230549	XM_006538345.2	XM_006538345	Slc24a2
chr4	87064962	87064963	GTATC	G	0.976	16623	Pgbd5 KI	mutect2	chr4	86983123	87230550	XM_006538342.3	XM_006538342	Slc24a2
chr16	74194039	74194040	CTCTA	C	0.976	16623	Pgbd5 KI	mutect2	chr16	73891975	74411785	XM_006523043.3	XM_006523043	Robo2
chr16	74194039	74194040	CTCTA	C	0.976	16623	Pgbd5 KI	mutect2	chr16	73891975	74413326	XM_006523039.3	XM_006523039	Robo2
chr16	74194039	74194040	CTCTA	C	0.976	16623	Pgbd5 KI	mutect2	chr16	73892305	74410912	NM_175549.4	NM_175549	Robo2
chr16	74194039	74194040	CTCTA	C	0.976	16623	Pgbd5 KI	mutect2	chr16	73891975	75092754	XM_006523036.3	XM_006523036	Robo2
chr16	74194039	74194040	CTCTA	C	0.976	16623	Pgbd5 KI	mutect2	chr16	73891975	75092754	XM_006523045.3	XM_006523045	Robo2
chr16	74194039	74194040	CTCTA	C	0.976	16623	Pgbd5 KI	mutect2	chr16	73891975	75092754	XM_006523041.3	XM_006523041	Robo2
chr16	74194039	74194040	CTCTA	C	0.976	16623	Pgbd5 KI	mutect2	chr16	73891975	75092754	XM_017317015.1	XM_017317015	Robo2
chr16	74194039	74194040	CTCTA	C	0.976	16623	Pgbd5 KI	mutect2	chr16	73891975	75092754	XM_006523048.3	XM_006523048	Robo2
chr16	74194039	74194040	CTCTA	C	0.976	16623	Pgbd5 KI	mutect2	chr16	73891975	75092754	XM_006523040.3	XM_006523040	Robo2
chr16	74194039	74194040	CTCTA	C	0.976	16623	Pgbd5 KI	mutect2	chr16	73891975	75092754	XM_011246131.2	XM_011246131	Robo2
chr16	74194039	74194040	CTCTA	C	0.976	16623	Pgbd5 KI	mutect2	chr16	73891975	75092754	XM_017317016.1	XM_017317016	Robo2
chr16	74194039	74194040	CTCTA	C	0.976	16623	Pgbd5 KI	mutect2	chr16	73891975	75092754	XM_006523037.3	XM_006523037	Robo2
chr16	74194039	74194040	CTCTA	C	0.976	16623	Pgbd5 KI	mutect2	chr16	73891975	75092754	XM_006523042.3	XM_006523042	Robo2
chr16	74194039	74194040	CTCTA	C	0.976	16623	Pgbd5 KI	mutect2	chr16	73891975	75092754	XM_006523049.3	XM_006523049	Robo2
chr16	74194039	74194040	CTCTA	C	0.976	16623	Pgbd5 KI	mutect2	chr16	73891975	75093214	XM_006523035.3	XM_006523035	Robo2
chr16	74194039	74194040	CTCTA	C	0.976	16623	Pgbd5 KI	mutect2	chr16	73891975	75447302	XM_006523038.3	XM_006523038	Robo2
chr16	74194039	74194040	CTCTA	C	0.976	16623	Pgbd5 KI	mutect2	chr16	73894652	75092754	XM_006523046.3	XM_006523046	Robo2
chr2	154215817	154215818	T	TTAGA	0.975	16623	Pgbd5 KI	mutect2	chr2	154190817	154220343	NM_001012392.1	NM_001012392	Bpifb1
chr2	154215817	154215818	T	TTAGA	0.975	16623	Pgbd5 KI	mutect2	chr2	154200379	154220343	NM_153418.2	NM_153418	Bpifb1
chr6	51139110	51139111	CATAG	C	0.975	16623	Pgbd5 KI	mutect2	chr6	51124746	51166446	XR_377663.2	XR_377663	Gm32328
chr6	51139110	51139111	CATAG	C	0.975	16623	Pgbd5 KI	mutect2	chr6	51124746	51166446	XR_001785246.1	XR_001785246	Gm32328
chr6	58799043	58799044	C	CTTCT	0.974	16623	Pgbd5 KI	mutect2	chr6	58758908	58813748	XR_869136.1	XR_869136	Gm38822
chr8	123634802	123634803	C	CTCTT	0.974	16623	Pgbd5 KI	mutect2	chr8	123631027	123644623	XR_106135.2	XR_106135	Gm19600
chr8	109636798	109636799	T	TATATAC	0.973	16623	Pgbd5 KI	mutect2	chr8	109613992	109648308	XM_011248385.2	XM_011248385	Pkd1l3
chr8	109636798	109636799	T	TATATAC	0.973	16623	Pgbd5 KI	mutect2	chr8	109613993	109648365	XM_017312831.1	XM_017312831	Pkd1l3
chr8	109636798	109636799	T	TATATAC	0.973	16623	Pgbd5 KI	mutect2	chr8	109613993	109648365	XM_011248386.2	XM_011248386	Pkd1l3
chr8	109636798	109636799	T	TATATAC	0.973	16623	Pgbd5 KI	mutect2	chr8	109613994	109648365	XM_006531009.3	XM_006531009	Pkd1l3
chr8	109636798	109636799	T	TATATAC	0.973	16623	Pgbd5 KI	mutect2	chr8	109613994	109669680	XM_017312825.1	XM_017312825	Pkd1l3
chr8	109636798	109636799	T	TATATAC	0.973	16623	Pgbd5 KI	mutect2	chr8	109613994	109669680	XM_017312823.1	XM_017312823	Pkd1l3
chr8	109636798	109636799	T	TATATAC	0.973	16623	Pgbd5 KI	mutect2	chr8	109613994	109671094	XM_017312832.1	XM_017312832	Pkd1l3
chr8	109636798	109636799	T	TATATAC	0.973	16623	Pgbd5 KI	mutect2	chr8	109613995	109669680	XM_017312822.1	XM_017312822	Pkd1l3
chr8	109636798	109636799	T	TATATAC	0.973	16623	Pgbd5 KI	mutect2	chr8	109613995	109669680	XM_017312826.1	XM_017312826	Pkd1l3
chr8	109636798	109636799	T	TATATAC	0.973	16623	Pgbd5 KI	mutect2	chr8	109613995	109669680	XM_017312828.1	XM_017312828	Pkd1l3
chr8	109636798	109636799	T	TATATAC	0.973	16623	Pgbd5 KI	mutect2	chr8	109613995	109669680	XM_017312821.1	XM_017312821	Pkd1l3
chr8	109636798	109636799	T	TATATAC	0.973	16623	Pgbd5 KI	mutect2	chr8	109613995	109671094	XM_017312829.1	XM_017312829	Pkd1l3
chr8	109636798	109636799	T	TATATAC	0.973	16623	Pgbd5 KI	mutect2	chr8	109613995	109671094	XM_017312827.1	XM_017312827	Pkd1l3
chr8	109636798	109636799	T	TATATAC	0.973	16623	Pgbd5 KI	mutect2	chr8	109614516	109670721	NM_181544.2	NM_181544	Pkd1l3
chr8	109636798	109636799	T	TATATAC	0.973	16623	Pgbd5 KI	mutect2	chr8	109614516	109672592	NM_001039700.2	NM_001039700	Pkd1l3
chr8	109636798	109636799	T	TATATAC	0.973	16623	Pgbd5 KI	mutect2	chr8	109614516	109672592	NM_001286454.1	NM_001286454	Pkd1l3
chr12	57670708	57670709	C	CCTTTT	0.973	16623	Pgbd5 KI	mutect2	chr12	57546711	57674689	XR_001780480.1	XR_001780480	Ttc6
chr12	57670708	57670709	C	CCTTTT	0.973	16623	Pgbd5 KI	mutect2	chr12	57546711	57686359	XM_017315192.1	XM_017315192	Ttc6
chr12	57670708	57670709	C	CCTTTT	0.973	16623	Pgbd5 KI	mutect2	chr12	57546711	57686415	XM_017315193.1	XM_017315193	Ttc6
chr12	57670708	57670709	C	CCTTTT	0.973	16623	Pgbd5 KI	mutect2	chr12	57546711	57696993	XR_001780481.1	XR_001780481	Ttc6
chr12	57670708	57670709	C	CCTTTT	0.973	16623	Pgbd5 KI	mutect2	chr12	57546711	57696993	XR_001780478.1	XR_001780478	Ttc6
chr12	57670708	57670709	C	CCTTTT	0.973	16623	Pgbd5 KI	mutect2	chr12	57546711	57697452	XR_001780482.1	XR_001780482	Ttc6
chr12	57670708	57670709	C	CCTTTT	0.973	16623	Pgbd5 KI	mutect2	chr12	57546711	57697452	XR_001780479.1	XR_001780479	Ttc6
chr12	57670708	57670709	C	CCTTTT	0.973	16623	Pgbd5 KI	mutect2	chr12	57546711	57697457	XM_017315191.1	XM_017315191	Ttc6
chr12	57670708	57670709	C	CCTTTT	0.973	16623	Pgbd5 KI	mutect2	chr12	57546711	57702310	XR_001780477.1	XR_001780477	Ttc6
chr12	57670708	57670709	C	CCTTTT	0.973	16623	Pgbd5 KI	mutect2	chr12	57546711	57728553	XM_017315188.1	XM_017315188	Ttc6
chr12	57670708	57670709	C	CCTTTT	0.973	16623	Pgbd5 KI	mutect2	chr12	57546711	57737056	XM_017315186.1	XM_017315186	Ttc6
chr12	57670708	57670709	C	CCTTTT	0.973	16623	Pgbd5 KI	mutect2	chr12	57546711	57737911	XM_017315187.1	XM_017315187	Ttc6
chr12	57670708	57670709	C	CCTTTT	0.973	16623	Pgbd5 KI	mutect2	chr12	57546711	57737911	XM_017315185.1	XM_017315185	Ttc6
chr12	57670708	57670709	C	CCTTTT	0.973	16623	Pgbd5 KI	mutect2	chr12	57546711	57737911	XM_017315184.1	XM_017315184	Ttc6
chr12	57670708	57670709	C	CCTTTT	0.973	16623	Pgbd5 KI	mutect2	chr12	57564114	57737904	NM_001312644.1	NM_001312644	Ttc6
chr12	57670708	57670709	C	CCTTTT	0.973	16623	Pgbd5 KI	mutect2	chr12	57615014	57737911	XM_017315189.1	XM_017315189	Ttc6
chr2	105696017	105696018	T	TTTTC	0.972	16623	Pgbd5 KI	mutect2	chr2	105668895	105698410	NM_001244201.2	NM_001244201	Pax6
chr2	105696017	105696018	T	TTTTC	0.972	16623	Pgbd5 KI	mutect2	chr2	105668895	105698410	NM_001244198.2	NM_001244198	Pax6
chr2	105696017	105696018	T	TTTTC	0.972	16623	Pgbd5 KI	mutect2	chr2	105675743	105698410	NM_001310144.1	NM_001310144	Pax6
chr2	105696017	105696018	T	TTTTC	0.972	16623	Pgbd5 KI	mutect2	chr2	105675743	105698410	NM_001244200.2	NM_001244200	Pax6
chr2	105696017	105696018	T	TTTTC	0.972	16623	Pgbd5 KI	mutect2	chr2	105676128	105698410	NM_001244202.2	NM_001244202	Pax6
chr2	105696017	105696018	T	TTTTC	0.972	16623	Pgbd5 KI	mutect2	chr2	105676128	105698410	NM_013627.6	NM_013627	Pax6
chr2	105696017	105696018	T	TTTTC	0.972	16623	Pgbd5 KI	mutect2	chr2	105682462	105698410	NM_001310146.1	NM_001310146	Pax6
chr2	105696017	105696018	T	TTTTC	0.972	16623	Pgbd5 KI	mutect2	chr2	105682462	105698410	NM_001310145.1	NM_001310145	Pax6
chr2	161928240	161928241	G	C	0.972	16623	Pgbd5 KI	mutect2	chr2	161521987	162661073	XM_017316586.1	XM_017316586	Ptprt
chr2	161928240	161928241	G	C	0.972	16623	Pgbd5 KI	mutect2	chr2	161521987	162661147	NM_001291150.1	NM_001291150	Ptprt
chr2	161928240	161928241	G	C	0.972	16623	Pgbd5 KI	mutect2	chr2	161521987	162661147	NM_001291151.1	NM_001291151	Ptprt
chr2	161928240	161928241	G	C	0.972	16623	Pgbd5 KI	mutect2	chr2	161521987	162661147	NM_001291149.1	NM_001291149	Ptprt
chr2	161928240	161928241	G	C	0.972	16623	Pgbd5 KI	mutect2	chr2	161521987	162661147	NM_021464.5	NM_021464	Ptprt
chr2	161928240	161928241	G	C	0.972	16623	Pgbd5 KI	mutect2	chr2	161528367	162661073	XM_017316600.1	XM_017316600	Ptprt
chr2	161928240	161928241	G	C	0.972	16623	Pgbd5 KI	mutect2	chr2	161528576	162646546	XM_011239385.2	XM_011239385	Ptprt
chr2	161928240	161928241	G	C	0.972	16623	Pgbd5 KI	mutect2	chr2	161528576	162661073	XM_017316594.1	XM_017316594	Ptprt
chr2	161928240	161928241	G	C	0.972	16623	Pgbd5 KI	mutect2	chr2	161528576	162661073	XM_017316587.1	XM_017316587	Ptprt
chr2	161928240	161928241	G	C	0.972	16623	Pgbd5 KI	mutect2	chr2	161528576	162661073	XM_017316590.1	XM_017316590	Ptprt
chr2	161928240	161928241	G	C	0.972	16623	Pgbd5 KI	mutect2	chr2	161528576	162661073	XM_017316597.1	XM_017316597	Ptprt
chr2	161928240	161928241	G	C	0.972	16623	Pgbd5 KI	mutect2	chr2	161528576	162661073	XM_017316592.1	XM_017316592	Ptprt
chr2	161928240	161928241	G	C	0.972	16623	Pgbd5 KI	mutect2	chr2	161528576	162661073	XM_017316598.1	XM_017316598	Ptprt
chr2	161928240	161928241	G	C	0.972	16623	Pgbd5 KI	mutect2	chr2	161528576	162661073	XM_017316593.1	XM_017316593	Ptprt
chr2	161928240	161928241	G	C	0.972	16623	Pgbd5 KI	mutect2	chr2	161528576	162661073	XM_017316595.1	XM_017316595	Ptprt
chr2	161928240	161928241	G	C	0.972	16623	Pgbd5 KI	mutect2	chr2	161528576	162661088	XM_011239384.2	XM_011239384	Ptprt
chr4	86537826	86537827	C	CAGAT	0.972	16623	Pgbd5 KI	mutect2	chr4	86444697	86558303	NM_001081096.1	NM_001081096	Saxo1
chr8	126870235	126870236	TGATA	T	0.972	16623	Pgbd5 KI	mutect2	chr8	126812630	126877215	XR_879372.2	XR_879372	Gm31718
chr8	126870235	126870236	TGATA	T	0.972	16623	Pgbd5 KI	mutect2	chr8	126804706	126908517	XR_879375.2	XR_879375	Gm31718
chr8	126870235	126870236	TGATA	T	0.972	16623	Pgbd5 KI	mutect2	chr8	126812630	126908512	XR_879369.2	XR_879369	Gm31718
chr8	126870235	126870236	TGATA	T	0.972	16623	Pgbd5 KI	mutect2	chr8	126812630	126908513	XR_388217.3	XR_388217	Gm31718
chr8	126870235	126870236	TGATA	T	0.972	16623	Pgbd5 KI	mutect2	chr8	126812630	126908517	XR_001778721.1	XR_001778721	Gm31718
chr8	126870235	126870236	TGATA	T	0.972	16623	Pgbd5 KI	mutect2	chr8	126812630	126908517	XR_001778722.1	XR_001778722	Gm31718
chr8	126870235	126870236	TGATA	T	0.972	16623	Pgbd5 KI	mutect2	chr8	126812630	126908517	XR_879368.2	XR_879368	Gm31718
chr8	126870235	126870236	TGATA	T	0.972	16623	Pgbd5 KI	mutect2	chr8	126812630	126908517	XR_388221.3	XR_388221	Gm31718
chr8	126870235	126870236	TGATA	T	0.972	16623	Pgbd5 KI	mutect2	chr8	126813801	126908517	XR_001778723.1	XR_001778723	Gm31718
chr14	60249257	60249258	C	CGA	0.972	16623	Pgbd5 KI	mutect2	chr14	60219467	60251378	NM_170591.1	NM_170591	Nupl1
chr14	69793479	69793480	G	GCA	0.972	16623	Pgbd5 KI	mutect2	chr14	69784989	69805545	NM_153514.5	NM_153514	Rhobtb2
chr8	102672453	102672454	G	GTAGA	0.971	16623	Pgbd5 KI	mutect2	chr8	102632094	102739536	XM_006530624.2	XM_006530624	Cdh11
chr8	102672453	102672454	G	GTAGA	0.971	16623	Pgbd5 KI	mutect2	chr8	102632094	102785111	NM_009866.5	NM_009866	Cdh11
chr8	102672453	102672454	G	GTAGA	0.971	16623	Pgbd5 KI	mutect2	chr8	102632094	102785983	XM_006530626.3	XM_006530626	Cdh11
chr8	116665627	116665628	A	AAAAG	0.97	16623	Pgbd5 KI	mutect2	chr8	116568722	116677045	XM_017312996.1	XM_017312996	Cdyl2
chr8	116665627	116665628	A	AAAAG	0.97	16623	Pgbd5 KI	mutect2	chr8	116568723	116732991	NM_029441.3	NM_029441	Cdyl2
chr8	115075095	115075096	C	CTCTT	0.969	16623	Pgbd5 KI	mutect2	chr8	114439637	115133684	XM_006531512.3	XM_006531512	Wwox
chr8	115075095	115075096	C	CTCTT	0.969	16623	Pgbd5 KI	mutect2	chr8	114439651	115352712	NM_019573.3	NM_019573	Wwox
chr16	74460846	74460847	C	CAAAT	0.966	16623	Pgbd5 KI	mutect2	chr16	73891975	75092754	XM_006523036.3	XM_006523036	Robo2
chr16	74460846	74460847	C	CAAAT	0.966	16623	Pgbd5 KI	mutect2	chr16	73891975	75092754	XM_006523045.3	XM_006523045	Robo2
chr16	74460846	74460847	C	CAAAT	0.966	16623	Pgbd5 KI	mutect2	chr16	73891975	75092754	XM_006523041.3	XM_006523041	Robo2
chr16	74460846	74460847	C	CAAAT	0.966	16623	Pgbd5 KI	mutect2	chr16	73891975	75092754	XM_017317015.1	XM_017317015	Robo2
chr16	74460846	74460847	C	CAAAT	0.966	16623	Pgbd5 KI	mutect2	chr16	73891975	75092754	XM_006523048.3	XM_006523048	Robo2
chr16	74460846	74460847	C	CAAAT	0.966	16623	Pgbd5 KI	mutect2	chr16	73891975	75092754	XM_006523040.3	XM_006523040	Robo2
chr16	74460846	74460847	C	CAAAT	0.966	16623	Pgbd5 KI	mutect2	chr16	73891975	75092754	XM_011246131.2	XM_011246131	Robo2
chr16	74460846	74460847	C	CAAAT	0.966	16623	Pgbd5 KI	mutect2	chr16	73891975	75092754	XM_017317016.1	XM_017317016	Robo2
chr16	74460846	74460847	C	CAAAT	0.966	16623	Pgbd5 KI	mutect2	chr16	73891975	75092754	XM_006523037.3	XM_006523037	Robo2
chr16	74460846	74460847	C	CAAAT	0.966	16623	Pgbd5 KI	mutect2	chr16	73891975	75092754	XM_006523042.3	XM_006523042	Robo2
chr16	74460846	74460847	C	CAAAT	0.966	16623	Pgbd5 KI	mutect2	chr16	73891975	75092754	XM_006523049.3	XM_006523049	Robo2
chr16	74460846	74460847	C	CAAAT	0.966	16623	Pgbd5 KI	mutect2	chr16	73891975	75093214	XM_006523035.3	XM_006523035	Robo2
chr16	74460846	74460847	C	CAAAT	0.966	16623	Pgbd5 KI	mutect2	chr16	73891975	75447302	XM_006523038.3	XM_006523038	Robo2
chr16	74460846	74460847	C	CAAAT	0.966	16623	Pgbd5 KI	mutect2	chr16	73894652	75092754	XM_006523046.3	XM_006523046	Robo2
chr14	46999205	46999206	CGTGT	C	0.963	16623	Pgbd5 KI	mutect2	chr14	46882964	47105817	NM_028966.3	NM_028966	Samd4
chr14	46999205	46999206	CGTGT	C	0.963	16623	Pgbd5 KI	mutect2	chr14	46882964	47105817	NM_001037221.2	NM_001037221	Samd4
chr14	46999205	46999206	CGTGT	C	0.963	16623	Pgbd5 KI	mutect2	chr14	46884794	47105815	XM_006519627.2	XM_006519627	Samd4
chr14	66261468	66261469	T	TC	0.963	16623	Pgbd5 KI	mutect2	chr14	66153256	66281052	NM_001162365.1	NM_001162365	Ptk2b
chr14	66261468	66261469	T	TC	0.963	16623	Pgbd5 KI	mutect2	chr14	66153256	66281052	NM_172498.3	NM_172498	Ptk2b
chr14	66261468	66261469	T	TC	0.963	16623	Pgbd5 KI	mutect2	chr14	66153256	66281068	XM_017315926.1	XM_017315926	Ptk2b
chr14	66261468	66261469	T	TC	0.963	16623	Pgbd5 KI	mutect2	chr14	66153256	66281068	XM_017315930.1	XM_017315930	Ptk2b
chr14	43577473	43577474	T	TAC	0.961	16623	Pgbd5 KI	mutect2	chr14	43396708	43672683	XM_017316337.1	XM_017316337	Gm21154
chr2	104358153	104358154	G	A	0.96	16623	Pgbd5 KI	mutect2	chr2	104143072	104410334	NM_001033347.2	NM_001033347	D430041D05Rik
chr2	104358153	104358154	G	A	0.96	16623	Pgbd5 KI	mutect2	chr2	104143072	104411760	XM_006499487.3	XM_006499487	D430041D05Rik
chr2	104358153	104358154	G	A	0.96	16623	Pgbd5 KI	mutect2	chr2	104143072	104411770	XM_006499483.2	XM_006499483	D430041D05Rik
chr2	104358153	104358154	G	A	0.96	16623	Pgbd5 KI	mutect2	chr2	104143072	104411771	XM_011239526.1	XM_011239526	D430041D05Rik
chr2	104358153	104358154	G	A	0.96	16623	Pgbd5 KI	mutect2	chr2	104143072	104411771	XM_011239527.1	XM_011239527	D430041D05Rik
chr2	104358153	104358154	G	A	0.96	16623	Pgbd5 KI	mutect2	chr2	104185632	104411775	XM_011239528.2	XM_011239528	D430041D05Rik
chr2	104358153	104358154	G	A	0.96	16623	Pgbd5 KI	mutect2	chr2	104192434	104411781	XR_866274.2	XR_866274	D430041D05Rik
chr8	104391369	104391370	C	T	0.96	16623	Pgbd5 KI	mutect2	chr8	104348190	104395807	NM_153582.5	NM_153582	Cmtm4
chr7	143172116	143172117	AAGAG	A	0.958	16623	Pgbd5 KI	mutect2	chr7	143106741	143427050	XM_006508492.2	XM_006508492	Kcnq1
chr7	143172116	143172117	AAGAG	A	0.958	16623	Pgbd5 KI	mutect2	chr7	143107241	143425945	XM_006508489.3	XM_006508489	Kcnq1
chr7	143172116	143172117	AAGAG	A	0.958	16623	Pgbd5 KI	mutect2	chr7	143107241	143426114	XM_011241982.2	XM_011241982	Kcnq1
chr7	143172116	143172117	AAGAG	A	0.958	16623	Pgbd5 KI	mutect2	chr7	143107243	143261380	XM_006508491.3	XM_006508491	Kcnq1
chr7	143172116	143172117	AAGAG	A	0.958	16623	Pgbd5 KI	mutect2	chr7	143107243	143426125	XM_006508490.3	XM_006508490	Kcnq1
chr7	143172116	143172117	AAGAG	A	0.958	16623	Pgbd5 KI	mutect2	chr7	143107244	143427050	XM_006508488.3	XM_006508488	Kcnq1
chr7	143172116	143172117	AAGAG	A	0.958	16623	Pgbd5 KI	mutect2	chr7	143107253	143427042	NM_008434.2	NM_008434	Kcnq1
chr7	143172116	143172117	AAGAG	A	0.958	16623	Pgbd5 KI	mutect2	chr7	143109198	143427050	XM_017321998.1	XM_017321998	Kcnq1
chr8	115065285	115065286	C	CAG	0.958	16623	Pgbd5 KI	mutect2	chr8	114439637	115133684	XM_006531512.3	XM_006531512	Wwox
chr8	115065285	115065286	C	CAG	0.958	16623	Pgbd5 KI	mutect2	chr8	114439651	115352712	NM_019573.3	NM_019573	Wwox
chr16	73942820	73942821	A	AAC	0.956	16623	Pgbd5 KI	mutect2	chr16	73891975	74411785	XM_006523043.3	XM_006523043	Robo2
chr16	73942820	73942821	A	AAC	0.956	16623	Pgbd5 KI	mutect2	chr16	73891975	74413326	XM_006523039.3	XM_006523039	Robo2
chr16	73942820	73942821	A	AAC	0.956	16623	Pgbd5 KI	mutect2	chr16	73892305	74410912	NM_175549.4	NM_175549	Robo2
chr16	73942820	73942821	A	AAC	0.956	16623	Pgbd5 KI	mutect2	chr16	73891975	75092754	XM_006523036.3	XM_006523036	Robo2
chr16	73942820	73942821	A	AAC	0.956	16623	Pgbd5 KI	mutect2	chr16	73891975	75092754	XM_006523045.3	XM_006523045	Robo2
chr16	73942820	73942821	A	AAC	0.956	16623	Pgbd5 KI	mutect2	chr16	73891975	75092754	XM_006523041.3	XM_006523041	Robo2
chr16	73942820	73942821	A	AAC	0.956	16623	Pgbd5 KI	mutect2	chr16	73891975	75092754	XM_017317015.1	XM_017317015	Robo2
chr16	73942820	73942821	A	AAC	0.956	16623	Pgbd5 KI	mutect2	chr16	73891975	75092754	XM_006523048.3	XM_006523048	Robo2
chr16	73942820	73942821	A	AAC	0.956	16623	Pgbd5 KI	mutect2	chr16	73891975	75092754	XM_006523040.3	XM_006523040	Robo2
chr16	73942820	73942821	A	AAC	0.956	16623	Pgbd5 KI	mutect2	chr16	73891975	75092754	XM_011246131.2	XM_011246131	Robo2
chr16	73942820	73942821	A	AAC	0.956	16623	Pgbd5 KI	mutect2	chr16	73891975	75092754	XM_017317016.1	XM_017317016	Robo2
chr16	73942820	73942821	A	AAC	0.956	16623	Pgbd5 KI	mutect2	chr16	73891975	75092754	XM_006523037.3	XM_006523037	Robo2
chr16	73942820	73942821	A	AAC	0.956	16623	Pgbd5 KI	mutect2	chr16	73891975	75092754	XM_006523042.3	XM_006523042	Robo2
chr16	73942820	73942821	A	AAC	0.956	16623	Pgbd5 KI	mutect2	chr16	73891975	75092754	XM_006523049.3	XM_006523049	Robo2
chr16	73942820	73942821	A	AAC	0.956	16623	Pgbd5 KI	mutect2	chr16	73891975	75093214	XM_006523035.3	XM_006523035	Robo2
chr16	73942820	73942821	A	AAC	0.956	16623	Pgbd5 KI	mutect2	chr16	73891975	75447302	XM_006523038.3	XM_006523038	Robo2
chr16	73942820	73942821	A	AAC	0.956	16623	Pgbd5 KI	mutect2	chr16	73894652	75092754	XM_006523046.3	XM_006523046	Robo2
chr2	143633490	143633491	A	AAG	0.955	16623	Pgbd5 KI	mutect2	chr2	143546132	143816284	NM_008792.4	NM_008792	Pcsk2
chr8	119191648	119191649	T	TGAGAGA	0.955	16623	Pgbd5 KI	mutect2	chr8	118495419	119324929	XM_006530628.3	XM_006530628	Cdh13
chr8	119191648	119191649	T	TGAGAGA	0.955	16623	Pgbd5 KI	mutect2	chr8	118283610	119324927	NM_019707.5	NM_019707	Cdh13
chr8	124384244	124384245	T	G	0.997	16287	Pgbd5 KI	mutect2	chr8	124369048	124433936	NM_171824.2	NM_171824	Pgbd5
chr8	124384246	124384247	G	T	0.997	16287	Pgbd5 KI	mutect2	chr8	124369048	124433936	NM_171824.2	NM_171824	Pgbd5
chr8	124384248	124384249	G	A	0.997	16287	Pgbd5 KI	mutect2	chr8	124369048	124433936	NM_171824.2	NM_171824	Pgbd5
chr11	87824280	87824281	T	C	0.992	16287	Pgbd5 KI	mutect2	chr11	87806427	87826114	NM_080420.2	NM_080420	Lpo
chr11	87824280	87824281	T	C	0.992	16287	Pgbd5 KI	mutect2	chr11	87806427	87826119	XM_011249298.2	XM_011249298	Lpo
chr8	91561566	91561567	T	TTGTG	0.991	16287	Pgbd5 KI	mutect2	chr8	91313524	91668433	NM_011936.2	NM_011936	Fto
chr8	117010946	117010947	GA	G	0.987	16287	Pgbd5 KI	mutect2	chr8	116995678	117082449	NM_029686.4	NM_029686	Pkd1l2
chr9	103448802	103448803	T	TTATC	0.986	16287	Pgbd5 KI	mutect2	chr9	103423577	103461260	NR_040466.1	NR_040466	5830418P13Rik
chr9	103448802	103448803	T	TTATC	0.986	16287	Pgbd5 KI	mutect2	chr9	103424923	103480328	NM_001002896.2	NM_001002896	Bfsp2
chr8	107516449	107516450	C	A	0.977	16287	Pgbd5 KI	mutect2	chr8	107436378	107558597	XM_006531299.3	XM_006531299	Wwp2
chr8	107516449	107516450	C	A	0.977	16287	Pgbd5 KI	mutect2	chr8	107436397	107558595	NM_025830.3	NM_025830	Wwp2
chr3	85439176	85439177	GAGA	G	0.973	16287	Pgbd5 KI	mutect2	chr3	85427271	85466107	XR_867405.1	XR_867405	Gm31419
chr3	85439176	85439177	GAGA	G	0.973	16287	Pgbd5 KI	mutect2	chr3	85427271	85491799	XR_001783866.1	XR_001783866	Gm31419
chr11	96533808	96533809	G	GCTAT	0.968	16287	Pgbd5 KI	mutect2	chr11	96492962	96540109	XR_880182.2	XR_880182	Gm38960
chr11	96533808	96533809	G	GCTAT	0.968	16287	Pgbd5 KI	mutect2	chr11	96464569	96758974	XM_017314839.1	XM_017314839	Skap1
chr11	96533808	96533809	G	GCTAT	0.968	16287	Pgbd5 KI	mutect2	chr11	96464569	96758974	XM_017314838.1	XM_017314838	Skap1
chr11	96533808	96533809	G	GCTAT	0.968	16287	Pgbd5 KI	mutect2	chr11	96464569	96758974	XM_006534508.3	XM_006534508	Skap1
chr11	96533808	96533809	G	GCTAT	0.968	16287	Pgbd5 KI	mutect2	chr11	96464590	96759622	NM_001177898.1	NM_001177898	Skap1
chr11	96533808	96533809	G	GCTAT	0.968	16287	Pgbd5 KI	mutect2	chr11	96464590	96759622	NM_001177899.1	NM_001177899	Skap1
chr11	96533808	96533809	G	GCTAT	0.968	16287	Pgbd5 KI	mutect2	chr11	96464590	96759622	NM_001033186.3	NM_001033186	Skap1
chr8	109625488	109625489	G	A	0.967	16287	Pgbd5 KI	mutect2	chr8	109613992	109648308	XM_011248385.2	XM_011248385	Pkd1l3
chr8	109625488	109625489	G	A	0.967	16287	Pgbd5 KI	mutect2	chr8	109613993	109648365	XM_017312831.1	XM_017312831	Pkd1l3
chr8	109625488	109625489	G	A	0.967	16287	Pgbd5 KI	mutect2	chr8	109613993	109648365	XM_011248386.2	XM_011248386	Pkd1l3
chr8	109625488	109625489	G	A	0.967	16287	Pgbd5 KI	mutect2	chr8	109613994	109648365	XM_006531009.3	XM_006531009	Pkd1l3
chr8	109625488	109625489	G	A	0.967	16287	Pgbd5 KI	mutect2	chr8	109613994	109669680	XM_017312825.1	XM_017312825	Pkd1l3
chr8	109625488	109625489	G	A	0.967	16287	Pgbd5 KI	mutect2	chr8	109613994	109669680	XM_017312823.1	XM_017312823	Pkd1l3
chr8	109625488	109625489	G	A	0.967	16287	Pgbd5 KI	mutect2	chr8	109613994	109671094	XM_017312832.1	XM_017312832	Pkd1l3
chr8	109625488	109625489	G	A	0.967	16287	Pgbd5 KI	mutect2	chr8	109613995	109669680	XM_017312822.1	XM_017312822	Pkd1l3
chr8	109625488	109625489	G	A	0.967	16287	Pgbd5 KI	mutect2	chr8	109613995	109669680	XM_017312826.1	XM_017312826	Pkd1l3
chr8	109625488	109625489	G	A	0.967	16287	Pgbd5 KI	mutect2	chr8	109613995	109669680	XM_017312828.1	XM_017312828	Pkd1l3
chr8	109625488	109625489	G	A	0.967	16287	Pgbd5 KI	mutect2	chr8	109613995	109669680	XM_017312821.1	XM_017312821	Pkd1l3
chr8	109625488	109625489	G	A	0.967	16287	Pgbd5 KI	mutect2	chr8	109613995	109671094	XM_017312829.1	XM_017312829	Pkd1l3
chr8	109625488	109625489	G	A	0.967	16287	Pgbd5 KI	mutect2	chr8	109613995	109671094	XM_017312827.1	XM_017312827	Pkd1l3
chr8	109625488	109625489	G	A	0.967	16287	Pgbd5 KI	mutect2	chr8	109614516	109670721	NM_181544.2	NM_181544	Pkd1l3
chr8	109625488	109625489	G	A	0.967	16287	Pgbd5 KI	mutect2	chr8	109614516	109672592	NM_001039700.2	NM_001039700	Pkd1l3
chr8	109625488	109625489	G	A	0.967	16287	Pgbd5 KI	mutect2	chr8	109614516	109672592	NM_001286454.1	NM_001286454	Pkd1l3
chr11	62724412	62724413	A	AT	0.964	16287	Pgbd5 KI	mutect2	chr11	62692443	62731794	XR_001779892.1	XR_001779892	Zfp287
chr11	62724412	62724413	A	AT	0.964	16287	Pgbd5 KI	mutect2	chr11	62692443	62731794	XR_001779891.1	XR_001779891	Zfp287
chr11	62724412	62724413	A	AT	0.964	16287	Pgbd5 KI	mutect2	chr11	62692443	62731794	XR_879527.2	XR_879527	Zfp287
chr11	62724412	62724413	A	AT	0.964	16287	Pgbd5 KI	mutect2	chr11	62692443	62731794	XR_879525.2	XR_879525	Zfp287
chr11	62724412	62724413	A	AT	0.964	16287	Pgbd5 KI	mutect2	chr11	62692443	62731885	XR_879531.2	XR_879531	Zfp287
chr11	62724412	62724413	A	AT	0.964	16287	Pgbd5 KI	mutect2	chr11	62711485	62729093	NM_133208.2	NM_133208	Zfp287
chr11	70768895	70768896	T	TTTTC	0.963	16287	Pgbd5 KI	mutect2	chr11	70764446	70772928	NM_177565.3	NM_177565	Zfp3
chr8	91383763	91383764	C	CGT	0.96	16287	Pgbd5 KI	mutect2	chr8	91313490	91410691	XM_006531036.1	XM_006531036	Fto
chr8	91383763	91383764	C	CGT	0.96	16287	Pgbd5 KI	mutect2	chr8	91313524	91668433	NM_011936.2	NM_011936	Fto
chr8	127302807	127302808	C	CAAGA	0.957	16287	Pgbd5 KI	mutect2	chr8	127063871	127611724	XM_006531526.2	XM_006531526	Pard3
chr8	127302807	127302808	C	CAAGA	0.957	16287	Pgbd5 KI	mutect2	chr8	127063872	127611724	XM_006531527.2	XM_006531527	Pard3
chr8	127302807	127302808	C	CAAGA	0.957	16287	Pgbd5 KI	mutect2	chr8	127063872	127611724	XM_006531524.2	XM_006531524	Pard3
chr8	127302807	127302808	C	CAAGA	0.957	16287	Pgbd5 KI	mutect2	chr8	127063872	127611724	XM_006531523.2	XM_006531523	Pard3
chr8	127302807	127302808	C	CAAGA	0.957	16287	Pgbd5 KI	mutect2	chr8	127063872	127612286	XM_006531520.2	XM_006531520	Pard3
chr8	127302807	127302808	C	CAAGA	0.957	16287	Pgbd5 KI	mutect2	chr8	127063875	127433141	XM_006531531.2	XM_006531531	Pard3
chr8	127302807	127302808	C	CAAGA	0.957	16287	Pgbd5 KI	mutect2	chr8	127063875	127433147	XM_006531530.2	XM_006531530	Pard3
chr8	127302807	127302808	C	CAAGA	0.957	16287	Pgbd5 KI	mutect2	chr8	127063875	127433147	XM_006531529.2	XM_006531529	Pard3
chr8	127302807	127302808	C	CAAGA	0.957	16287	Pgbd5 KI	mutect2	chr8	127063876	127433147	XM_006531532.2	XM_006531532	Pard3
chr8	127302807	127302808	C	CAAGA	0.957	16287	Pgbd5 KI	mutect2	chr8	127063879	127402582	XM_006531533.2	XM_006531533	Pard3
chr8	127302807	127302808	C	CAAGA	0.957	16287	Pgbd5 KI	mutect2	chr8	127064055	127402059	NM_001122850.1	NM_001122850	Pard3
chr8	127302807	127302808	C	CAAGA	0.957	16287	Pgbd5 KI	mutect2	chr8	127064055	127612286	NM_033620.2	NM_033620	Pard3
chr8	127302807	127302808	C	CAAGA	0.957	16287	Pgbd5 KI	mutect2	chr8	127064055	127612286	NM_001309392.1	NM_001309392	Pard3
chr8	127302807	127302808	C	CAAGA	0.957	16287	Pgbd5 KI	mutect2	chr8	127064055	127612286	NM_001309391.1	NM_001309391	Pard3
chr8	127302807	127302808	C	CAAGA	0.957	16287	Pgbd5 KI	mutect2	chr8	127299611	127433144	NM_001013581.2	NM_001013581	Pard3
chr8	127302807	127302808	C	CAAGA	0.957	16287	Pgbd5 KI	mutect2	chr8	127299651	127402059	NM_001013580.3	NM_001013580	Pard3
chr8	117574339	117574340	C	CCCTT	0.956	16287	Pgbd5 KI	mutect2	chr8	117498274	117635142	NM_172285.2	NM_172285	Plcg2
chr3	89662310	89662311	G	GGAAA	0.951	16287	Pgbd5 KI	mutect2	chr3	89520163	89672494	NM_080466.2	NM_080466	Kcnn3
