## Supplementary material for "A transposase-derived gene required for human brain development": Table_S5

### Sheet: QC.metrics
Table S4: QC metrics and filtering thresholds used on each sample for RNA and ATAC modalities
ID	Genotype	Number of cells postfiltering	Minimum number of genes threshold	Maximum number of genes threshold	Minimum number of UMIs threshold	Maximum number of UMIs threshold	Minimum mitochondrial percentage threshold	Maximum mitochondrial percentage threshold	Minimum number of ATAC peaks detected threshold	Maximum number of ATAC peaks detected threshold	Minimum nucleosome signal threshold	Maximum nucleosome signal threshold	Minimum TSS enrichment threshold	Maximum TSS enrichment threshold	Mean number of genes postfilter	Mean number of UMIs postfilter	Mean mitochondrial percentage postfilter	Mean number of ATAC peaks detected postfilter	Mean nucleosome signal postfilter	Mean TSS enrichment postfilter
Pgbd5_ko_P21	KO	4298	400	4767	0	19431	0	10	400	20098	NA	1.5	1	7	2089.7	5403.86	0.039	6985.85	1.044	3.894
Pgbd5_wt_P21	WT	6219	400	5517	0	24723	0	10	400	19016	NA	1.5	1	9	2269.28	6024.97	0.036	5990.09	0.756	5.025
LJ-2767_322	WT	5915	400	6461	0	29775	0	10	400	18379	NA	1.5	1	8	2987	8698.21	0.123	6526.99	0.487	4.371
LJ-2767_323	KO	5624	400	6942	0	35465	0	10	400	18650	NA	1.5	1	7	3215.71	10000.2	0.032	6198.74	0.5	4.191
LJ-2767_326	KO	5942	400	6383	0	30189	0	10	400	15100	NA	1.5	1	8	2857.65	8220.32	0.093	5332.05	0.613	4.466
LJ-2767_327	WT	10048	400	5394	0	20101	0	10	400	10851	NA	1.5	1	7	2564.7	6562.66	0.13	4374.99	0.723	4.196
