## Supplementary material for "A transposase-derived gene required for human brain development": Table_S6

### Sheet: Celltype.label.ontology
Table S5: Correspondence of cell type annotations assigned by machine learning-based predictors to broad cell classes
Yao et al., Nature 2021 (Isocortex)				Jessa et al., Nat. Genet. 2022 (Forebrain)
Cell type	Level 2 cell class	Level 1 cell class		Cell type	Broad cell class
Astro	Non-Neuronal	Non-Neuronal		ACHN	Neurons
Car3	Car3	Glutamatergic		ASEP	Ependymal
CR	CR	Glutamatergic		ASTR	Astrocytes
Endo	Non-Neuronal	Non-Neuronal		CEXN	Neurons
L2 IT RSP-ACA	L2/3 IT PPP	Glutamatergic		CINHN	Neurons
L2 IT RSPv-POST-PRE	L2/3 IT PPP	Glutamatergic		DRGC	RGC
L2/3 IT AI	L2/3 IT AI	Glutamatergic		DRGC-P	RGC
L2/3 IT CTX	L2/3 IT CTX	Glutamatergic		ENDO	Vascular & other
L4 IT CTX	L4/5 IT CTX	Glutamatergic		EPEN	Ependymal
L4 RSP-ACA	L4 RSP-ACA	Glutamatergic		EPENP	Ependymal
L4/5 IT CTX	L4/5 IT CTX	Glutamatergic		EXIP	Neuronal progenitors
L5 IT CTX	L5 IT CTX	Glutamatergic		EXIP-P	Neuronal progenitors
L5 IT RSP-ACA	L5 IT CTX	Glutamatergic		GABAN	Neurons
L5 PT CTX	L5 PT CTX	Glutamatergic		GLIP	Glial progenitors
L5/6 IT CTX	L5 IT CTX	Glutamatergic		GLIP-P	Glial progenitors
L5/6 IT PFC	L5/6 IT TPE-ENT	Glutamatergic		GRGC-P	RGC
L5/6 IT TPE-ENT	L5/6 IT TPE-ENT	Glutamatergic		INIP-P	Neuronal progenitors
L5/6 NP CT CTX	L5/6 NP CTX	Glutamatergic		MAC	Immune
L5/6 NP CTX	L5/6 NP CTX	Glutamatergic		MFN	Neurons
L6 CT CTX	L6 CT CTX	Glutamatergic		MGINH	Neurons
L6 IT CTX	L6 IT CTX	Glutamatergic		MGL	Immune
L6b CTX	L6b CTX	Glutamatergic		MNG	Vascular & other
Lamp5	Lamp5	GABAergic		MOL	Oligodendrocytes
Lamp5 Lhx6	Lamp5	GABAergic		NEUR	Neurons
Meis2	Meis2	GABAergic		NEURP	Neuronal progenitors
Micro-PVM	Non-Neuronal	Non-Neuronal		NEURP-P	Neuronal progenitors
NP PPP	NP PPP	Glutamatergic		NEURX	Neurons
Oligo	Non-Neuronal	Non-Neuronal		NFOL	Oligodendrocytes
Pax6	Lamp5	GABAergic		OPAS-P	Glial progenitors
Pvalb	Pvalb	GABAergic		OPC	OPC
Pvalb Vipr2	Pvalb	GABAergic		OPC-P	OPC
SMC-Peri	Non-Neuronal	Non-Neuronal		PERI	Vascular & other
Sncg	Sncg	GABAergic		PEXN	Neurons
Sst	Sst	GABAergic		PINH	Neurons
Sst Chodl	Sst Chodl	GABAergic		RGC-P	RGC
Vip	Vip	GABAergic		SERN	Neurons
Vip Igfbp6	Vip	GABAergic		SMSN	Neurons
VLMC	Non-Neuronal	Non-Neuronal		UBCN	Neurons
				UNR	Vascular & other
				VLM	Vascular & other
				VRGC	RGC
				VRGC-P	RGC
