## Supplementary material for "A transposase-derived gene required for human brain development": Table_S8

### Sheet: Post-Clustering.QC.WT.samples
Table S6: Post-clustering QC in WT merged samples
Cluster	Number of Cells	Proportion of Doublets	Proportion of cells from indvidual samples			Cell type predictions and proportions		Cluster Removed	Manual Annotation	Gene Signature
			LJ-2767_322_multiome	LJ-2767_327_multiome	Pgbd5_wt_P21	Level 1 Cell Type Predictions (cell type proportions in parenthesis)	Level 2 Cell Type Predictions (cell type proportions in parenthesis)
0	2063	0.075618	0.407659	0.24285	0.349491	Glutamatergic (0.97)	No Consensus (0.39) / L4/5 IT CTX (0.18) / L2/3 IT CTX (0.12) / L5 PT CTX (0.11)	NO	Striatal Neurons	Rarb, Penk, Gm10754, Pde7b, Rgs9, Adcy5, Ryr3, Cacna2d3, Gnal, Dgkb, Gng7, Kcnab1, Foxp1, Phactr1, Camk4, Spock3, Caln1, Alcam, Pde10a, Pdzd2, Dach1, Gpr88, Adamts3, Pde1c, Ppp1r1b, Cacnb2, Plppr1, Drd2, Pard3, Tac1, Gprin3, Ppp1r2, Slc4a4, Elmod1, Pde1b, Slc35f3, Gm28905, Stox2, Grm5, A330015K06Rik, Unc13c, Ppp3ca, Strn, Cpne5, Kctd8, Galnt13, Dcc, Smpd3, Actn2, Bcl11b, Osbpl8, Atp2b1, Pcp4, Rgs…
1	2049	0.100049	0.237189	0.652025	0.110786	Glutamatergic (1)	L4/5 IT CTX (0.85) / L5 IT CTX (0.13)	NO		Rorb, Il1rapl2, Gm34544, Car10, Gpc6, Fhod3, Gm49678, Pdzrn3, Kcnh5, Nrn1, Cdh12, Hs6st3, Agbl4, Scube1, Ptprd, Satb2, Prr16, Pcdh15, Dpp10, Thrb, Kcnh7, Kcnt2, Efna5, Cdh10, Mical2, R3hdm1, Khdrbs3, Sidt1, Gm15398, Slit2, Grm7, Grm3, Nrg1, Cck, Kcnip4, Fam189a1, Epha4, Hecw1, Galnt17, Schip1, Kcnq3, Fat3, Sv2b, Gm20752, Mef2c, A830036E02Rik, Tspan5, Cobl, Slc17a7, Lrfn5, Homer1, Lmo4, Oxr1, Tafa…
2	1809	0.0679934	0.26534	0.628524	0.106136	Glutamatergic (1)	L2/3 IT CTX (0.89)	NO		Rgs6, Tafa1, Gpc6, B230216N24Rik, Nrgn, Cck, Lamp5, Kcnip4, C1ql3, Chrm3, Camk2a, Ccbe1, Lingo2, Rfx3, Cacng3, Ntrk3, Nwd2, Kctd16, Fstl4, Car10, Satb2, Smarca2, Pdzrn3, Rasgrf2, Pcsk2, Mlip, Col19a1, Cux2, Nectin3, Gria3, Cnksr2, Lrfn5, Ryr2, Slit3, Camk2n1, Mapk4, Mef2c, Opcml, Cobl, Schip1, Nell2, Pam, Ptprk, Enc1, March1, Sorbs2, Rgs7, Sphkap, Grin2a, Slc17a7, Mical2, Olfm1, Kcnq5, Kcnj6, Dlg…
3	1628	0.149263	0.19656	0.520885	0.282555	Glutamatergic (1)	L2/3 IT AI (0.33) / No Consensus (0.23) / L4/5 IT CTX (0.17) / L2/3 IT CTX (0.15)	NO		Ndst4, Abi3bp, Tafa1, Bmpr1b, 5730522E02Rik, Rfx3, Ext1, Lrrtm4, 6530403H02Rik, Lmo3, Pcsk5, Crtac1, Lmo7, Gria3, Dab1, Ndst3, Nrg3, Cacna2d1, Nell2, Dok6, Sphkap, Camk2d, Dpyd, Fam155a, Dlgap1, E130114P18Rik, Syt17, Csmd1, Tanc1, F730043M19Rik, Tfap2d, Nmbr, Nfia, Cadps2, Kcnma1, Pip5k1b, Zfp536, Slit3, Rasal2, Cnr1, Arhgef28, Me3, 2010300C02Rik, Prkca, Kitl, Xkr4, Mas1, Slc17a7, Emid1, Plcxd3, …
4	1257	0.0898966	0.361177	0.443119	0.195704	Glutamatergic (1)	L6 CT CTX (0.77) / L6b CTX (0.14)	NO		Hs3st4, Zfpm2, Cdh18, Garnl3, Dpp10, Etl4, Frmpd4, Tmem178, Tle4, Khdrbs3, Dlc1, Sdk1, Sdk2, Grik3, Hs3st2, Fut9, Thsd7b, Pde4d, Nos1ap, Mmp16, Chsy3, Cntnap4, Nrp1, Pde1a, Mctp1, Mgat4c, Col12a1, Htr1f, Cdh11, Pdzrn4, Ptk2, Prickle1, Ipcef1, Csmd2, Nfib, Ldb2, Galnt9, Stxbp5l, Rai14, Sh3gl2, Sulf1, Igsf21, A830018L16Rik, Grm8, Slc1a2, Gas7, Fam155a, Trabd2b, Vxn, Adcy1, Sel1l3, Foxp2, Col23a1, M…
5	1236	0.100324	0.152913	0.592233	0.254854	GABAergic (0.49) / Glutamatergic (0.43)	Vip (0.35) / L4/5 IT CTX (0.22) / No Consensus (0.21)	NO	Other Neurons	Usp29, C130073E24Rik, Rmst, Resp18, Meg3, Nhs, 4930555F03Rik, Gm45323, Tshz2, Snhg11, Rian, Scn5a, Prlr, Lhx8, Baiap3, 5330434G04Rik, Gm45321, Peg3, Cacna2d2, Fstl5, Grb10, Nova1, B130024G19Rik, Snhg14, Slc17a6, Zim1, Nap1l5, Gm13629, Htr7, Glra3, Tmem130, Zfp804b, Gnas, Gprasp2, Ankrd55, Lhfpl3, Gm45341, Ccdc85a, Unc5d, Gabrg1, Ttc3, Nrsn2, Dscam, Grik1, Alk, Scn9a, Cep112, Hap1, Brinp3, Cdh18, …
6	1124	0.0533808	0.314947	0.38879	0.296263	Oligodendrocytes (0.95)	Oligodendrocytes (0.95)	NO		Plp1, Mobp, Mbp, St18, Mog, Mal, Rnf220, Tmeff2, Dock10, Prr5l, Mag, Tspan2, 1700047M11Rik, Cdh19, Ugt8a, Enpp2, Pde4b, Cldn11, Zfp536, Gjc3, Trf, Qk, Gsn, Kndc1, Sept7, Sec14l5, Plcl1, Phlpp1, Map7, Sytl2, Man1a, Cnp, Pcdh9, St6galnac3, D7Ertd443e, Gab1, Aspa, Slc24a2, Gm16168, Cdk19, Plekha1, Litaf, Plekhg1, Fnbp1, Klhl2, Tubb4a, Opalin, Sept4, Ypel2, Phldb1, Apod, Arhgap23, Aatk, Plekhh1, Edil…
7	1122	0.013369	0.304813	0.295009	0.400178	Immune (0.99)	Immune (0.99)	NO		Hexb, C1qa, Ctss, C1qc, Cst3, C1qb, Tgfbr1, Csf1r, Inpp5d, Epb41l2, P2ry12, Cx3cr1, Sparc, Pde3b, Fcrls, Mertk, Lrmda, Zfhx3, Plxdc2, Ctsd, Lyn, Selplg, Lgmn, Itgb5, Gpr34, Ccnd3, Srgap2, Apbb1ip, Dock8, Dock2, Ikzf1, Ly86, Siglech, Gm2629, Entpd1, Unc93b1, Fyb, B2m, Serinc3, Pag1, Elmo1, Cfh, Lpcat2, Trem2, Mbnl1, Runx1, Rreb1, Bmp2k, Mef2a, Lair1, Slco2b1, Agmo, Vsir, Abca9, Adap2, Tyrobp, Maf,…
8	836	0.120813	0.260766	0.557416	0.181818	Glutamatergic (1)	L6 IT CTX (0.67) / L5 IT CTX (0.17)	NO		C1ql3, Galnt14, Satb2, Rspo2, Sulf1, Cwh43, Dnah14, Slc26a4, Ntng2, Gm6209, Cck, Bmpr1b, Ldb2, Chrm2, Sorcs3, Hs3st2, Nell2, 9130024F11Rik, Dpp10, Sv2b, Khdrbs3, Cdh9, Slc17a7, Igsf21, Kcnip4, Opcml, Pcsk2, Ptpru, Grm8, Ext1, Il1rapl2, Angpt1, Bmp3, Adamts18, Etl4, Rasl10a, Pde4d, Dkk3, Nrcam, Lingo1, Prkag2, Nptx1, Ccnb1, Sema3e, Blnk, Neurod6, Rgs6, Ptprk, Sdk2, Runx2, Wdr17, Gm49876, Plxna4, F…
9	798	0.0213033	0.0413534	0.136591	0.822055	GABAergic (0.99)	Meis2 (0.99)	YES		Pbx3, Pcbp3, Cpa6, Synpr, Myo16, Kcnb2, Meis2, Tshz1, Adamts19, Gad1, Auts2, Adarb2, Pbx1, Lgr5, Nrxn3, Frmd7, Lgr6, Dnah11, Vipr2, Ppm1e, Il1rapl1, Cpne4, Shisa8, Ptpro, Dpp6, Cacna1c, Gng4, Apc, Epha5, Lrba, Sox2ot, Cacna2d1, Zfp385b, Ppp1r12b, Zmat4, Ppfia2, Kcnj3, Tenm3, Meis1, Dync1i1, Syt10, Fam171b, Gm42418, C79798, Ankfn1, Dlx6os1, Rasa2, Map2, Dcx, Prkca, Plcb1, Klhl1, Chrm2, Map3k1, Syt…
10	759	0.0606061	0.119895	0.747036	0.13307	Glutamatergic (1)	L2/3 IT AI (0.37) / L4/5 IT CTX (0.34) / No Consensus (0.28)	YES		Tafa2, Ptprd, Cntn5, Pdzrn3, Lmo3, Lingo2, Abi3bp, Tafa1, Fras1, Ppfibp1, Kcnma1, A830036E02Rik, Phactr2, Hs3st4, Epha5, Epha3, Ptprt, Robo2, Epha6, Pid1, Scube1, Arpp21, Nwd2, Gm42303, Dner, Zfp618, Grm8, Inpp4b, Rora, Lmo7, Il1rl2, Kcnh5, Rims1, Olfm1, Plcxd3, Tox3, Epha10, Samd3, Cntnap5c, Rasef, Ptchd4, Htr2c, Gtf2ird1, Fbxo34, Kcnc2, Brinp1, Negr1, Slc17a7, 5730522E02Rik, Gm20033, Ppm1l, Tsp…
11	750	0.0666667	0.24	0.477333	0.282667	OPC (0.97)	OPC (0.97)	NO		Ptprz1, Lhfpl3, Pdgfra, Vcan, Sox6, Gpc5, Gm4876, Epn2, Cspg5, Cacng4, Cspg4, Arhgap31, Tnr, Xylt1, Maml2, C1ql1, Dscam, Npas3, Sema3d, Brinp3, Bcan, Matn4, Scrg1, Cd9, Nxph1, Olig1, Luzp2, Emid1, Stk32a, Sox10, Gpr17, Itpr2, Abtb2, Kank1, Shc4, Rgcc, Plpp4, Zcchc24, Tmem100, Calcrl, Ednrb, Afap1l2, Lrrc4c, Rnf43, Olig2, Mfsd2a, C430049B03Rik, Apoe, Lsamp, Neu4, Zfp36l1, Rlbp1, Car8, Tmem255b, 60…
12	737	0.162822	0.295794	0.56445	0.139756	GABAergic (0.94)	Vip (0.44) / Lamp5 (0.4) / Sncg (0.11)	NO		Vip, Adarb2, Erbb4, Grip1, Egfr, Tac2, Igf1, Kit, Kcnip1, Kcnmb2, Crh, Pde11a, Gad1, Zfp536, Dlx6os1, Dlx1as, Adra1b, Btbd11, Pnoc, Prox1, Sema3c, Maf, Hapln1, Nr2f2, Htr3a, Npas1, Grpr, Egfros, Prox1os, Arl4c, B130024G19Rik, Dlx1, Tcf4, Zbtb16, Galntl6, Cnr1, Npy, Tent5a, Gad2, Slc2a13, Cxcl14, Hcrtr2, Cpne7, Grik1, Popdc3, Zmat4, Frem1, Fgf13, Ngf, Adra1a, Alk, Kcnn2, Sorcs3, Slc6a1, Dner, Cntn…
13	734	0.16485	0.273842	0.506812	0.219346	GABAergic (0.93)	Pvalb (0.91)	NO		Kcnc2, Erbb4, Nxph1, Grip1, Kcnmb2, Cemip, Btbd11, 6330411D24Rik, Kcnc1, Galntl6, Grik1, Elavl2, Cntnap4, Gpr176, Sox6, Rbms3, Eya4, Ptprm, Alk, Tmem132c, Pvalb, Gm13629, Vwc2, Nek7, Slc6a1, Cntnap3, Rnf144b, Cacna2d2, Afap1, Gad1, Cort, Maf, Rbp4, Moxd1, Nxph2, St8sia4, Kcns3, Pde5a, Gm31218, Coro6, Cox6a2, Frmpd1, A530058N18Rik, Dusp10, Akain1, Ankrd55, Lhx6, Tmem132cos, 6330576A10Rik, Mybpc1, …
14	695	0.169784	0.27482	0.254676	0.470504	Astrocytes (0.69) / Glutamatergic (0.14)	Astrocytes (0.69) / No Consensus (0.15)	NO		Apoe, Slc1a2, Slc1a3, Gpc5, Atp1a2, Plpp3, Htra1, Prex2, Sparcl1, Gja1, Clu, Slco1c1, Glul, F3, Acsl3, Cpe, Rmst, Nhsl1, Ptprz1, Msi2, Pla2g7, Cst3, Ntsr2, Lama2, Mertk, Rorb, Gli3, Ndrg2, Paqr8, Bcan, Cldn10, Mt1, S1pr1, Aldoc, Nfia, Phka1, Gpr37l1, Mfge8, Slc39a12, Glis3, Nwd1, Slc7a11, Fam20a, Gjb6, Gm20713, Prdm16, Gm6145, Slc7a10, Egfr, Phkg1, Cd63, Sat1, Atp1b2, Mt2, Fgfr3, Nkain4, Nxn, Mlc…
15	627	0.00318979	0.253589	0.172249	0.574163	GABAergic (0.78)	Meis2 (0.65) / No Consensus (0.12)	NO		2610307P16Rik, Igfbpl1, Meis2, Top2a, Auts2, Dlx6os1, Gm17750, Tcf4, Sox2ot, Nfib, Cdca7, Nol4, Dlx1, Pax6, Gm42418, Zbtb20, Zeb2, Nrxn3, Grip1, Nxph1, Gm38505, Robo2, Pbx3, Gm29260, Cd24a, Gm4258, Erbb4, Adarb2, Pbx1, Calb2, Smoc1, Msi2, Ccdc88a, Synpr, Mfap2, Btg1, Dlx2, Map2, Sp9, Zic1, Pde1c, Klf12, Tead1, Gm11266, Etv1, Maml3, Ttc28, C130071C03Rik, Pde5a, AY036118, Dlx1as, Ncam1, Tubb2b, Gm2…
16	546	0.163004	0.307692	0.525641	0.166667	Glutamatergic (1)	L5 PT CTX (0.91)	NO		Pex5l, Gm2164, Gm19410, 4930419G24Rik, Npr3, Chst8, Gm37459, Trmt9b, Fezf2, Adam18, Gm6260, Gm42705, Pou3f1, Adamts2, Tox, L3mbtl4, Galnt9, Raver2, Tcerg1l, Ldb2, Bcl6, Gm44257, Parm1, Gm49678, Ndst3, Cadps2, Pcsk5, Kcng1, Coro6, Pdlim1, Tmem200a, Iqgap2, Cacna1h, Nos1ap, Tafa1, Adgra1, Trpc4, Colgalt2, Bhlhe40, Hcn1, Adgrg6, Rhbdl3, Dnah9, Nfib, Dpp10, Clcn2, Ralyl, Tmem150c, Col8a1, Fam135b, Pr…
17	531	0.112994	0.271186	0.566855	0.161959	GABAergic (0.97)	Sst (0.82) / Sst Chodl (0.12)	NO		Sst, Npy, Grin3a, Grik1, Nxph1, Sox6, Kcnc2, Kcnmb2, Lypd6b, Maf, Elfn1, Rbp4, Rab3b, Moxd1, Crhbp, Lypd6, Eya4, Lhx6, Shisa6, Ptprm, Elavl2, 9630002D21Rik, Tmem132c, Klf5, Grip1, Kcnip1, Npas1, Gm45025, Synpr, Mageb18, Kctd8, Utrn, Nhs, Reln, Alk, Masp1, Hpse, Gm5087, Gm38505, Trpc6, Gm16083, Prdm1, Trhde, Satb1, Cntnap3, Arx, 4930488N15Rik, Pcdh18, Cacna2d2, Samd5, 4930473D10Rik, Xkr4, Gm28175,…
18	487	0.0492813	0.322382	0.277207	0.400411	Glutamatergic (0.51) / GABAergic (0.4)	Meis2 (0.35) / No Consensus (0.29) / L4/5 IT CTX (0.12)	NO	Striatal Neurons	Foxp2, Tshz1, B020031H02Rik, Gm40663, Gm49906, Pbx3, Npffr2, Adarb2, Meis2, Trpm3, Mdfic, Robo1, Erbb4, Sox1ot, Olfm3, Thsd7b, Adamts3, Vwc2l, Otof, Kcnd2, Penk, Dpp6, Gm13974, Rxrg, Gpr88, Rbms3, 6530403H02Rik, Gabrg3, Nrxn3, Rarb, Tac1, Chn2, Unc13c, Gprin3, Lypd1, Gpr149, Rgs9, Sema5b, Alk, Sox2ot, Gad2, Zar1l, Runx1t1, 8030451O07Rik, Chst9, Ccser1, Phactr1, Gnal, Gpr83, Gad1, Gm28905, Plcb1, …
19	428	0.0443925	0.275701	0.443925	0.280374	Oligodendrocytes (0.9)	Oligodendrocytes (0.9)	NO		9630013A20Rik, Bcas1, Tcf7l2, Tns3, Cnksr3, Itpr2, Mpzl1, Arhgap24, Enpp6, Tmem163, Bcas1os2, St18, Cd9, Gpr17, Gjc3, Sirt2, Abtb2, Stard13, Plp1, Sox10, Bmp4, Kank1, Ugt8a, Bcan, Plxnb3, Cobll1, Bfsp2, Cldn11, 1700047M11Rik, Prkcq, Neu4, Parvb, Gramd3, Col9a3, Afap1l2, Fa2h, Rnf122, Pld1, Myrf, Kif19a, Rinl, Gm36988, Gm26834, Dock6, Dct, Chst3, 5830418P13Rik, Epcam, Prom1, Asap3, Scrg1, Srpk3, S…
20	413	0.835351	0.25908	0.496368	0.244552	Glutamatergic (0.77) / No Consensus (0.16)	No Consensus (0.31) / Car3 (0.19) / L4/5 IT CTX (0.15) / L2/3 IT CTX (0.1)	YES		St18, Mog, Mag, 1700047M11Rik, Cldn11, Gjc3, Aspa, Prr5l, Sec14l5, Cdh19, Mal, Mobp, Fa2h, Ugt8a, Tspan2, Gm10863, Plekhh1, Cldn14, Gab1, Opalin, Bcas1, Litaf, Gsn, Lpar1, Ermn, Plp1, Trf, Gm16168, Gatm, D7Ertd443e, Plekhg1, Creb5, Sox10, Plxnb3, Cnp, Gramd3, Erbb3, Tmem163, Apod, Elovl7, Myrf, Ninj2, Arhgef10, Mbp, Cmtm5, Hhip, Pllp, Phldb1, Pde8a, Gal3st1, Clic4, Olig1, Kndc1, Ppp1r14a, Rnf220,…
21	348	0.0143678	0.399425	0.137931	0.462644	GABAergic (0.63) / Glutamatergic (0.24) / No Consensus (0.12)	No Consensus (0.32) / Meis2 (0.28) / Vip (0.12) / Lamp5 (0.11)	NO	Striatal Neurons	Tac1, Htr4, Stac, Gpr149, Drd3, Isl1, Prok2, Sntb1, Col11a1, Gm12068, Rreb1, Sgcd, Syt6, Sox1ot, Folh1, Pde1a, Sox2ot, Wdfy3, Negr1, Lrrc38, Foxp2, Cxcl14, Tcerg1l, Prkar2b, Pde8b, Pkib, Robo1, Rgs12, Npy1r, Pde11a, Fstl1, Slc24a2, Gm38505, Cadm2, Zbtb20, Sgcz, Rerg, Grik1, Gria2, Grin3a, Ntng1, Fat3, Plcb1, Mctp1, Nrp2, Pcdh11x, Scn5a, Gm45904, Ogt, Pld5, Gm13112, Tmem158, Ddx5, Ryr3, Csrp2, Bmp…
22	332	0.159639	0.225904	0.548193	0.225904	Glutamatergic (1)	L5/6 NP CTX (0.96)	NO		Tshz2, Vwc2l, Rnf152, Myl4, Col12a1, Stard5, Lcp1, Col24a1, Myzap, Nxph3, Slc17a8, Mirt1, Abca15, Pamr1, Fezf2, Etv1, Sla2, Mndal, Lypd1, Dkk2, Chrm2, Trpc3, Olfm3, Trabd2b, Slit1, 9330158H04Rik, Rell1, Adcy2, Kremen1, Amigo2, Gm28905, Mcc, Grik1, Frmpd2, Tox, Frmpd4, Rai14, Tbata, Tle4, Cdh18, Grik3, Trp53i11, Cntn6, Gm15270, Neto2, Fut9, Trhr, Hs3st4, Cpne4, Nxph1, Unc13b, Scai, Abi3bp, Efr3a, …
23	328	0.0365854	0.271341	0.289634	0.439024	Glutamatergic (0.62) / GABAergic (0.24) / No Consensus (0.13)	No Consensus (0.38) / L4/5 IT CTX (0.18) / Meis2 (0.15)	NO	Striatal Neurons	Cxcl14, Tnnt1, Gpr149, Tac1, Rbm20, Isl1, Adamts3, Ust, Cacna2d3, Esrrg, Robo1, Sv2c, Fat3, Htr4, Pde7b, Ppp1r2, Gucy1a1, Plcb1, Wnt2, Slc22a3, Slco5a1, Foxp2, Otof, Col11a1, Sgcz, Fign, Ptprz1, Prok2, Ccser1, Csmd3, Rarb, Pde8b, Sox2ot, Drd1, Galnt13, Fstl1, Osbpl8, Gfra1, Clic6, Sema5b, Drd3, Gm38505, Phactr1, Slc4a4, Fras1, Dab1, Foxp1, Rgs9, Lhfpl3, Sh3rf2, Casz1, Pde11a, 9330185C12Rik, Chn2,…
24	271	0.97417	0.402214	0.350554	0.247232	Glutamatergic (1)	L4/5 IT CTX (0.26) / L2/3 IT CTX (0.24) / No Consensus (0.18) / L2/3 IT AI (0.12) / L6 CT CTX (0.11)	YES		Scn4b, Gpr88, Rarb, Rgs9, Ppp1r1b, Gm10754, Stk32a, Adcy5, Dach1, Gng7, Pde1b, Actn2, Strip2, Drd1, Prkch, Pde7b, Sh3rf2, Gprin3, Adamts3, Adora2a, Gnal, Mme, Phactr1, Foxo1, Gm28905, Tac1, Cpne5, Drd2, Gm10848, Wfs1, Cacna2d3, Ryr3, Ppp3ca, Kcnab1, Foxp2, Ror1, Sv2c, Foxp1, Camk4, Inf2, Slc35f3, Tmem158, Akap5, Nexn, Mei4, Hpca, Unc13c, Penk, Smpd3, Pde10a, Slc4a4, Atp2b1, Sh2d5, Plppr1, Ppp1r2,…
25	130	0.0461538	0.346154	0.0307692	0.623077	Glutamatergic (0.99)	L4/5 IT CTX (0.51) / No Consensus (0.28) / L2/3 IT AI (0.18)	NO		Rxfp1, Piezo2, Pgm5, Abi3bp, Bmp6, Tmem132c, Pdgfrb, Spaar, Tfap2d, Adgre5, Kcnmb2, Pkhd1, Bmpr1b, Tll1, Deptor, Minar1, Cachd1, Ndst4, Ntng2, Klhl14, Antxr1, Hcrtr2, Slc17a6, Ano5, Fat1, Nell1, Kcp, Utrn, L3mbtl4, Tanc1, Hs3st2, Cr2, Bmper, Sgpp2, Htr2c, Cntn6, Nrg1, Cdh6, Maml2, Hs3st4, Hs3st1, Nuak2, B3glct, Rin3, Robo2, Ank2, Tmem117, Myocd, Lmo3, Htr2a, Rerg, Gulp1, Rbms1, A330102I10Rik, Grm…
26	110	0.0909091	0.0636364	0.181818	0.754545	Glutamatergic (0.71) / No Consensus (0.15) / Vascular & other (0.13)	L4/5 IT CTX (0.34) / No Consensus (0.32) / Vascular & other (0.13)	NO		Vmn1r209, Cdhr1, Vmn1r206, Eomes, Ms4a15, Tbx21, Vmn1r207-ps, Ebf3, Trp73, Lhx5, Spp1, Samd3, Ndnf, Rab37, Tfap2c, Tnfaip8, Hs3st3b1, Nmb, Reln, Scube2, Atp6ap1l, Rbm20, Otop2, Chrna3, Tex15, Ndst4, Tshz2, Nxph4, Slc17a6, 2610307P16Rik, Calb2, Tmem163, Tbc1d4, Epb41l4a, Gm10475, Npb, Adcy8, Cbln4, Ebf1, Gm36251, Fst, Doc2g, Cbln1, Cpa6, Rnf152, Cacng5, Ntng1, Gm21798, Txnrd3, Igf1, Gm15270, Igfbp…
27	34	0.147059	0	1	0	Glutamatergic (1)	L4/5 IT CTX (0.47) / L2/3 IT AI (0.35) / No Consensus (0.15)	NO		Sim1, B130024G19Rik, Cav1, Nr2f2, Antxr2, C1ql1, Dach2, Gm44532, Qrfpr, Gm13986, 9630002D21Rik, Mc4r, 2600014E21Rik, Gm44812, Cbln2, Gm41414, Syt9, Plch1, Lypd1, Gm34466, Gm35842, Dach1, Plcz1, Slc17a6, Klhl1, Rmst, Gm2164, Frmpd1, Gm45323, L3mbtl4, 4930555F03Rik, Nefl, Gm26569, C130073E24Rik, Col11a1, Pld5, C1ql3, Gm2516, Fras1, Gm45321, Adcyap1, Vstm2b, Stac, Ank1, Shisa6, Fstl4, Gm26713, Synpr…
