## Supplementary material for "A transposase-derived gene required for human brain development": Table_S9

### Sheet: Post-Clustering.QC.KO.samples
Table S7: Post-clustering QC in KO merged samples
Cluster	Number of Cells	Proportion of Doublets	Proportion of cells from indvidual samples			Cell type predictions and proportions		Cluster Removed	Manual Annotation	Gene Signature
			LJ-2767_323_multiome	LJ-2767_326_multiome	Pgbd5_ko_P21	Level 1 Cell Type Predictions (cell type proportions in parenthesis)	Level 2 Cell Type Predictions (cell type proportions in parenthesis)
0	1972	0.0415822	0.28144	0.399594	0.318966	Glutamatergic (1)	L2/3 IT CTX (0.86) / L4/5 IT CTX (0.11)	NO		Tafa1, Rgs6, Rfx3, Gpc6, Lingo2, Nectin3, Kctd16, Ccbe1, Nwd2, B230216N24Rik, Smarca2, March1, Camk2a, Chrm3, Rasgrf2, Cux2, Kcnip4, Ptprk, Cacng3, Mlip, Lamp5, Slit3, Cck, Pdzrn3, Nrgn, Car10, Cacna2d1, Fstl4, Pcsk2, Lrfn5, Schip1, Sphkap, Cnksr2, Ntrk3, Rgs7, Mapk4, Sorbs2, Itga8, C1ql3, Prkg1, Ryr2, Camk2n1, Mef2c, Nell2, Pam, Gria3, Col19a1, Lrrtm4, Pparg, Kctd1, Satb2, Il1rapl1, Hdac9, Calb1…
1	1424	0.0498596	0.257725	0.367978	0.374298	Glutamatergic (1)	L4/5 IT CTX (1)	NO		Rorb, Kcnh5, Hs6st3, Pdzrn3, Prr16, Fhod3, Ptprd, Car10, Cpne4, Rmst, Cdh12, Gm20752, Unc5d, R3hdm1, Cdh8, Nrg1, Nrn1, Lrrc4c, Efna5, Kcnh7, Fat3, A830036E02Rik, Kcnip4, Grm7, Mef2c, Lhfp, Scube1, Gpr158, Epha4, Gria4, Lcorl, Grm3, Lrfn5, Kcnq3, Arpp21, Rims1, Gfra2, Celf2, 4921539H07Rik, Wls, Crhr1, Boc, Cpne9, BC006965, Hkdc1, 1700047F07Rik, Gm13601, 4930467D21Rik, Scn7a, Schip1, Kcnb2, Krt12, …
2	1410	0.0588652	0.243972	0.378014	0.378014	Glutamatergic (1)	L6 IT CTX (0.4) / L4/5 IT CTX (0.28) / L5 IT CTX (0.22)	NO		Il1rapl2, Gm49678, Grm8, Dpp10, Rspo2, Satb2, Ext1, Sv2b, Hs3st2, Khdrbs3, Gm36251, Adgrb3, Nrcam, Clstn2, Galnt14, Sorcs3, Neurod6, Agbl4, Prkag2, Nwd2, Cck, Nrn1, Bmpr1b, Grik3, Ntng2, Ldb2, Rasgef1b, C1ql3, Dkk3, Slc17a7, St6galnac5, Tox, Cobl, Rimbp2, Syt1, Klhl29, Lingo1, Pde4d, 9130024F11Rik, Sh3gl2, Kcnt2, Scube1, Cdh12, Olfm1, Cdh10, Schip1, Dnah14, Etl4, Large1, Opcml, Cnih3, Plxna4, Car…
3	1347	0.0460282	0.680772	0.182628	0.1366	Glutamatergic (0.9)	No Consensus (0.41) / L4/5 IT CTX (0.16) / L5 PT CTX (0.14) / L2/3 IT AI (0.1)	NO	Striatal Neurons	Rarb, Penk, Pde7b, Rgs9, Adcy5, Gm10754, Ryr3, Cacna2d3, Gnal, Dgkb, Gng7, Kcnab1, Pde10a, Dach1, Foxp2, Alcam, Foxp1, Tac1, Phactr1, Adamts3, Spock3, Slc4a4, Gpr88, Pdzd2, Caln1, Ppp1r1b, Camk4, Gm28905, Ppp1r2, Gprin3, Pard3, Cacnb2, Unc13c, Galnt13, Stox2, Osbpl8, Strn, Plppr1, Drd2, Pcp4, Dcc, Bcl11b, Pde1b, Meis2, Slc35f3, Rbms3, Pde1c, Robo1, Sv2c, Htr2c, Tmem158, Ppp3ca, Smpd3, Grm5, Gabrg…
4	1196	0.0618729	0.197324	0.389632	0.413043	Glutamatergic (1)	L6 CT CTX (0.87)	NO		Hs3st4, Zfpm2, Garnl3, Cdh18, Tle4, Dpp10, Tmem178, Thsd7b, Dlc1, Khdrbs3, Pdzrn4, Etl4, Grik3, Foxp2, Grm8, Htr1f, Nos1ap, Fut9, Frmpd4, Sdk2, Chsy3, Col12a1, Pde4d, Hs3st2, Mctp1, Nrp1, Trabd2b, Cdh11, Ipcef1, Pde1a, Fam155a, Prickle1, Nfib, Ptk2, Col23a1, Arpp21, Syt6, Sema5a, Vxn, Pcdh9, Mdga2, Dlg2, Rell1, Slc1a2, Cpa6, Rai14, Arhgap25, Col5a1, Stxbp5l, Lrp1b, Sla, Rprm, Mgat4c, Igsf21, Me3,…
5	782	0.118926	0.337596	0.557545	0.104859	Glutamatergic (0.99)	L2/3 IT AI (0.42) / No Consensus (0.24) / L4/5 IT CTX (0.13)	NO		Ndst4, Abi3bp, Tenm3, Bmpr1b, 5730522E02Rik, Lmo3, Htr2c, Crtac1, E130114P18Rik, Tfap2d, Klhl14, Gm20559, Nmbr, Nell1, Tanc1, Plcxd3, Lrrtm4, Pcsk5, Emid1, 4930426D05Rik, Sorcs2, Lmo7, Tafa1, Ext1, Xylt1, Gm41414, C130073E24Rik, 6530403H02Rik, Gm34299, Zfp536, Dok6, Cnr1, Xkr4, Ust, Mgat4c, Nfia, Nectin1, F730043M19Rik, Dab1, Fam155a, Pip5k1b, Epha5, C1ql3, Prkca, Ndst3, Ank2, Camk2d, Gabrg1, Hps…
6	706	0.0155807	0.359773	0.583569	0.0566572	GABAergic (0.75)	Meis2 (0.66)	NO		Igfbpl1, Meis2, Pbx3, 2610307P16Rik, Auts2, Sox2ot, Nrxn3, Adarb2, Adamts19, Frmd7, Gm38505, Tshz1, Dlx6os1, Pbx1, Dlx1, Btg1, Gad1, Erbb4, Synpr, B020031H02Rik, Cdca7, Zbtb20, Pax6, Meis1, C79798, Maml3, Pcbp3, Gm17750, Tubb2b, AY036118, Map2, Shisa8, Sp9, Ddx5, Cacna1c, Smoc1, Grip1, Map3k1, Dcx, Robo2, Arx, Rtn1, Ncam1, Gng4, Nol4, Nnat, Plxna4, Nfib, Dclk2, Cacng5, Mir99ahg, Mfap2, Bcl11a, Ca…
7	680	0.00441176	0.436765	0.548529	0.0147059	Immune (1)	Immune (1)	NO		Hexb, C1qa, Ctss, C1qc, Cst3, C1qb, Csf1r, P2ry12, Tgfbr1, Cx3cr1, Sparc, Ctsd, Plxdc2, Selplg, Fcrls, Epb41l2, Pde3b, Lrmda, Lgmn, Gpr34, Zfhx3, Inpp5d, Apbb1ip, Lyn, Mertk, B2m, Ly86, Siglech, Itgb5, Tyrobp, Unc93b1, Elmo1, Trem2, Dock2, Lpcat2, Dock8, Gm2629, Cfh, Ikzf1, Entpd1, Laptm5, Lair1, Cyba, Fcer1g, Ccnd3, Agmo, Vsir, Pld4, Adap2, Olfml3, Slco2b1, Gm10790, Tmem119, Runx1, Fyb, Ccr5, It…
8	648	0.0123457	0.177469	0.432099	0.390432	Oligodendrocytes (0.93)	Oligodendrocytes (0.93)	NO		Plp1, Mbp, Mobp, St18, Mal, Mog, Rnf220, Dock10, Tmeff2, Prr5l, Mag, Tspan2, Pde4b, 1700047M11Rik, Cldn11, Ugt8a, Trf, Qk, Gsn, Zfp536, Cnp, Gjc3, Enpp2, Plcl1, Kndc1, Cdh19, Sec14l5, Phlpp1, Sept7, St6galnac3, D7Ertd443e, Gab1, Sytl2, Map7, Aspa, Cdk19, Litaf, Opalin, Fnbp1, Pcdh9, Slc24a2, Gm16168, Plekhg1, Fa2h, Apod, Phldb1, Sept4, Plekhh1, Gm10863, Pde8a, Ccp110, Elovl7, Clic4, Gatm, Arhgef1…
9	643	0.0777605	0.292379	0.398134	0.309487	GABAergic (0.99)	Pvalb (0.96)	NO		Kcnc2, Erbb4, Nxph1, Kcnmb2, 6330411D24Rik, Btbd11, Grip1, Grik1, Cemip, Cntnap4, Kcnc1, Elavl2, Ptprm, Rbms3, Gpr176, Eya4, Sox6, Alk, Tmem132c, Nek7, Gm13629, Slc6a1, Vwc2, Afap1, Pvalb, Rnf144b, Gad1, Cntnap3, Cacna2d2, Cort, Moxd1, Pde5a, Maf, St8sia4, Kcns3, Cox6a2, Frmpd1, Flt3, Lhx6, Gm31218, Akain1, Mybpc1, Tmem132cos, Gm28501, Rbp4, Dusp10, Nxph2, Oprd1, Gm26633, Cntnap2, Galntl6, Zfp536…
10	636	0.132075	0.27673	0.408805	0.314465	GABAergic (0.94)	Vip (0.42) / Lamp5 (0.41) / Sncg (0.11)	NO		Adarb2, Vip, Erbb4, Tac2, Egfr, Kit, Igf1, Kcnip1, Gad1, Crh, Kcnmb2, Zfp536, Dlx6os1, Pde11a, Prox1, Dlx1as, Maf, Pnoc, Nr2f2, B130024G19Rik, Htr3a, Grip1, Btbd11, Dlx1, Tcf4, Sema3c, Hapln1, Gad2, Grik1, Prox1os, Npy, Egfros, Cpne7, Npas1, Galntl6, Cxcl14, Zmat4, Slc6a1, Arl4c, Zbtb16, Slc2a13, Ndnf, Fgf13, Alk, Kcnn2, Hcrtr2, Dner, Frem1, Sox2ot, Crispld1, Cnr1, Gm29683, Cntnap2, Npas3, Rbms3,…
11	562	0.101423	0.275801	0.44484	0.279359	Glutamatergic (1)	L5 PT CTX (0.92)	NO		Pex5l, Gm2164, Gm19410, L3mbtl4, Chst8, Npr3, Tcerg1l, Raver2, Trmt9b, Fezf2, Gm42705, Gm6260, 4930419G24Rik, Tox, Pcsk5, Galnt9, Gm44257, Gm37459, Parm1, Ndst3, Adamts2, Kcng1, Ldb2, Adam18, Cadps2, Tmem163, Tafa1, Bcl6, Cacna1h, Hcn1, Kcnn2, Meg3, Fras1, Coro6, Nos1ap, Rhbdl3, Adgra1, Ctnna2, Gm49678, Ntng1, Fam135b, Magi2, Nfib, Tmem150c, Ralyl, Bcl11b, Khdrbs2, Dnah9, Pou3f1, Dab1, Robo1, Sor…
12	479	0.0187891	0.334029	0.398747	0.267223	OPC (0.98)	OPC (0.98)	NO		Lhfpl3, Ptprz1, Pdgfra, Vcan, Sox6, Gm4876, Gpc5, Arhgap31, C1ql1, Cspg4, Bcan, Cd9, Nxph1, Olig1, Scrg1, Matn4, Gpr17, Calcrl, Mfsd2a, Afap1l2, C430049B03Rik, Tmem255b, Ednrb, Itpr2, Rnf43, Olig2, Maml2, Neu4, Sox10, Zcchc24, Tmem100, Sema3d, Cacng4, Tnr, Pllp, Sox2ot, Rgcc, Caskin2, Npas3, Plpp4, Kcnh8, Emid1, Dscam, Zfp36l1, Epn2, 6030407O03Rik, Shc4, Brinp3, Luzp2, Apoe, Stk32a, Rlbp1, Mmp15,…
13	471	0.0424628	0.265393	0.388535	0.346072	GABAergic (0.99)	Sst (0.98)	NO		Sst, Grin3a, Nxph1, Reln, Synpr, Grik1, Shisa6, Sox6, Kcnmb2, Elfn1, Lypd6b, Crhbp, Npas1, Lhx6, Maf, Lypd6, Rab3b, Rbp4, Gm5087, Kcnip1, Ptprm, Npas3, Mageb18, Eya4, Tmem132c, Moxd1, Kcnc2, Lama4, 9630002D21Rik, Npy, Grip1, Kctd8, Utrn, Satb1, Elavl2, Ptchd4, Galntl6, Nhs, Klf5, Nrxn3, Unc13c, Mafb, Trhde, Grm1, Samd5, Xkr4, Frmd4b, Minar1, Neto1, Hpse, Etl4, Col19a1, Masp1, Cntnap3, Igf1, Kcns3…
14	448	0.09375	0.810268	0.122768	0.0669643	GABAergic (0.69) / Glutamatergic (0.22)	Vip (0.48) / No Consensus (0.18) / Sst (0.11)	NO	Other Neurons	Lhx8, Ankrd55, Ubap1l, Cacna2d2, C130073E24Rik, Gm45323, Nhs, 4930555F03Rik, Htr7, Gm45321, Meg3, Scn9a, Sfta3-ps, Usp29, Prlr, Gm45341, Alk, Stk32b, Gm13629, Nrsn2, Ano1, B230217J21Rik, Nova1, Snhg11, Resp18, Baiap3, Gabrg1, Gprasp2, Coro6, Tmem130, Fstl5, Ndst4, Tshz2, Peg3, Slc25a13, 9330158H04Rik, St8sia6, Nap1l5, A530058N18Rik, 5330434G04Rik, Tacr1, Spock3, Vwc2l, Chrm2, Gm2516, Scn5a, Grik1…
15	361	0.00277008	0.396122	0.277008	0.32687	Astrocytes (0.89)	Astrocytes (0.89)	NO		Apoe, Slc1a3, Atp1a2, Plpp3, Htra1, Gja1, F3, Slco1c1, Nhsl1, Mertk, Pla2g7, S1pr1, Cldn10, Gli3, Ntsr2, Slc39a12, Mfge8, Gpr37l1, Prdm16, Slc7a10, Gjb6, Mlc1, Fgfr3, Fam107a, Aqp4, Acsbg1, Btbd17, Grin2c, Gli2, Etnppl, Sdc4, Hepacam, Lama2, Slc7a11, Cyp4f15, Prex2, Mt2, Bcan, Atp13a4, Ndrg2, Aldoc, Ptprz1, Myorg, Glul, Tlcd1, Clu, Gpc5, Eva1a, Cd63, Slc38a3, Slc1a2, Mt1, Fzd2, Entpd2, Glis3, Vca…
16	299	0.0200669	0.347826	0.344482	0.307692	Oligodendrocytes (0.94)	Oligodendrocytes (0.94)	NO		9630013A20Rik, Bcas1, Tcf7l2, Tns3, Cnksr3, Itpr2, St18, Enpp6, Bcas1os2, Gjc3, Gpr17, Bmp4, Sox10, Cldn11, Kank1, 1700047M11Rik, Plxnb3, Neu4, Bfsp2, Myrf, Kif19a, Rinl, Chst3, Abtb2, Plekhg1, Plp1, Ugt8a, Col9a3, Prom1, Mag, Gramd3, Mroh3, Dct, Sirt2, Pld1, Tmem163, Epcam, Prkcq, Cd9, Casr, Stard13, Fa2h, Mbp, Gm10863, Parvb, Mpzl1, Elovl7, Pllp, Zfp488, Rnf122, Gm16168, Arhgap24, Bcan, Scrg1, …
17	292	0.0171233	0.996575	0	0.00342466	GABAergic (0.73) / Glutamatergic (0.17)	No Consensus (0.37) / Meis2 (0.18) / Vip (0.17) / Lamp5 (0.16)	NO	Striatal Neurons	Tac1, Htr4, Gpr149, Stac, Cxcl14, Drd3, Isl1, Sox1ot, Sntb1, Prok2, Gm12068, Syt6, Col11a1, Rreb1, Rerg, Sgcd, Sox2ot, Pkib, Prkar2b, Ntng1, Npy1r, Foxp2, Gm38505, Pde11a, Pde1a, Wdfy3, Nrp2, Fstl1, Scn5a, Negr1, Tmem158, Zbtb20, Tcerg1l, Ddx5, Pde8b, Gria2, Ankfn1, Folh1, Gm13112, Grik1, Fat3, Pcp4l1, Gm45904, Pcdh11x, Plcb1, Robo1, Glis3, Gulp1, Bmper, Rgs12, Clic6, Grin3a, Slc24a2, Sgcz, Rgs9,…
18	275	0.0836364	0.254545	0.367273	0.378182	Glutamatergic (1)	L5/6 NP CTX (0.95)	NO		Tshz2, Vwc2l, Col24a1, Lcp1, Myzap, Slc17a8, Mirt1, Mndal, Rnf152, Nxph3, Stard5, Myl4, 9330158H04Rik, Sla2, Dkk2, Col12a1, Etv1, Chrm2, Lypd1, Olfm3, Trhr, Kremen1, Pamr1, Grik1, Abi3bp, Adcy2, Mcc, Trpc3, Trp53i11, Frmpd4, Gm28905, Kcnip1, Frmpd2, Cdh18, Clic5, Trabd2b, Cpne4, Slit1, Cntn6, Neto2, Fut9, Gm15270, Fezf2, 4930598N05Rik, Nxph1, Tle4, Efr3a, B3glct, Hs3st4, Chsy3, Unc13b, Grik3, Rgs…
19	262	0.0954198	0.290076	0.400763	0.30916	Glutamatergic (1)	L6b CTX (0.59) / L6 CT CTX (0.25)	NO		Ccn2, Atp10a, Clic5, Cplx3, Rai14, Nxph4, Nxph3, Myocd, Olfr111, Gm41414, Svil, Prss12, Sulf1, Cdh18, Hs3st4, Vwc2, Etl4, Sdk2, Mmp16, Sema5b, Sec24d, Frmpd4, Grik3, Nrxn1, Pcsk5, Tle4, Olfm3, Shisa6, Zfpm2, Glra2, Mctp1, Mdga2, Thsd7b, Dlc1, Gng12, Kcnmb4, Antxr1, Cdh13, Fut9, Serpini1, Pth2r, Celf4, Gm26871, 6530403H02Rik, Galnt10, Pde4d, Slc1a2, Hs3st2, Pamr1, Dpp10, Adgrg6, Tmem163, Khdrbs3, …
20	255	0.713725	0.654902	0.164706	0.180392	Glutamatergic (1)	L4/5 IT CTX (0.33) / L2/3 IT CTX (0.27)	YES		Rarb, Ppp1r1b, Rgs9, Gpr88, Dach1, Sh3rf2, Gng7, Scn4b, Syndig1l, Adcy5, Gm10754, Pcp4l1, Pde1b, Stk32a, Prkch, Drd1, Pde7b, Drd2, Gnal, Unc13c, Gprin3, Cpne5, Adamts3, Adora2a, Penk, Tac1, Rxrg, Phactr1, Sv2c, Ryr3, Foxo1, Actn2, Strip2, Mme, Pde1c, Pde10a, Cacna2d3, Gpr149, Mei4, Slc4a4, Tmem158, Syt6, Dgkb, Pdzd2, Gucy1a1, Kcnab1, Caln1, Foxp2, Rgs2, Arhgap6, Kcnip2, Rgs20, Slc24a4, A330015K06…
21	253	0.810277	0.205534	0.339921	0.454545	Glutamatergic (0.82) / No Consensus (0.11)	L4/5 IT CTX (0.3) / No Consensus (0.22) / L2/3 IT CTX (0.16) / L6 CT CTX (0.11)	YES		St18, Mobp, Mog, Ugt8a, Mag, Cldn11, Gjc3, Prr5l, 1700047M11Rik, Cldn14, Mal, Fa2h, Sec14l5, Tspan2, Plekhg1, Opalin, Aspa, Plp1, Gm10863, Plekhg3, Ninj2, Gsn, Gab1, Cdh19, Bcas1, Mcam, D7Ertd443e, Hhip, Lpar1, Plekhh1, Mbp, Tnni1, Sox10, Creb5, Ermn, Erbb3, Trf, Myrf, Gramd3, Litaf, Clic4, Ppp1r14a, Pllp, Plxnb3, Enpp6, Adamts4, Elovl7, Rnf220, Pde8a, Gm32633, Gm16168, Wipf1, Rnf122, Cnksr3, Bca…
22	200	0.245	0.67	0.185	0.145	Glutamatergic (0.67) / No Consensus (0.22)	No Consensus (0.34) / L4/5 IT CTX (0.3) / L2/3 IT CTX (0.17)	NO		Slc1a3, Atp1a2, Plpp3, Htra1, Gja1, F3, Ntsr2, Slco1c1, S1pr1, Slc7a10, Pla2g7, Cldn10, Gli3, Mfge8, Slc39a12, Gpr37l1, Gjb6, Mlc1, Fgfr3, Grin2c, Aqp4, Fam107a, Acsbg1, Fzd2, Btbd17, Atp13a4, Etnppl, Lfng, Sdc4, Gli2, Eva1a, Nhsl1, Slc7a11, Prdm16, C030005K06Rik, Mt2, Bcan, Mertk, Cyp4f15, Hepacam, Cbs, Ndrg2, Tril, Fam20a, Tlcd1, Prex2, Gm6145, Apoe, Nwd1, Entpd2, Myorg, Vcam1, Ednrb, Agt, Lama…
23	126	0.944444	0.238095	0.404762	0.357143	Glutamatergic (0.94)	L4/5 IT CTX (0.41) / L2/3 IT CTX (0.2) / No Consensus (0.16)	YES		Gm31218, Tmem132c, Crhbp, Sox6, Eya4, Kcnmb2, Moxd1, Nxph1, Btbd11, Rbp4, Grik1, Kcnc2, Lypd6b, Cort, Maf, Cntnap3, Akain1, Nek7, 6330411D24Rik, Sst, Ptprm, Afap1, Grip1os2, Alk, Rab3b, Utrn, Rnf144b, Vwc2, Npy, Grip1, St8sia4, Kcnip1, Gm1604a, Elavl2, Gm13629, Nhs, Cacna2d2, Col19a1, Tox3, 9630002D21Rik, Nxph2, Tmem44, Satb1, Kcns3, Oprd1, Ubash3b, Pvalb, Npas3, Ptchd4, Kcnc1, Lgi2, E430024P14Ri…
24	92	0.108696	0.0434783	0.641304	0.315217	Glutamatergic (0.92)	Car3 (0.64) / No Consensus (0.14)	NO		Ms4a15, Eomes, Tbx21, Ros1, Cdhr1, Nr4a2, B130024G19Rik, Gm34567, Spp1, Lhx5, Gm29571, Tmem163, Gm42397, Col24a1, Oprk1, Gm27199, 6530402F18Rik, Fap, Rgs12, Samd3, BB557941, Nr2f2, Sstr2, Cpne4, Rxfp1, Ntng2, Cbln1, Smoc2, Col11a1, Tnfaip8, Gfra1, Slc17a6, Lypd6b, Shisa6, Tfap2d, Nmb, Pdia5, Galnt14, Ptprt, Itpkb, Sema5a, Erc2, B3gat2, Gnb4, Gm2694, Ctnna2, Cadps2, Fst, Trhde, Car12, Stk32c, Sox5…
25	45	0.0666667	0.822222	0.111111	0.0666667	GABAergic (0.87) / Glutamatergic (0.11)	Vip (0.8)	NO		Slc5a7, Chat, Qrfprl, Ecel1, Slc17a8, Lhx8, Slc10a4, Sfta3-ps, Ntrk1, Slc18a3, Insrr, Ngfr, Gm2990, Gm29478, Nkx2-1, Gm26973, Gm29374, Hspb1, Gm14114, Tacr3, Dgkk, Zic1, Prima1, Tacr1, Gdnf, AI606473, Zar1, Adgrf5, Isl1, Tpbgl, Pde3a, Zic4, Fgd5, 9330158H04Rik, Ass1, Tnfaip8l3, Nr1h4, Ufsp1, Slc25a1, Cd44, Popdc3, Ret, Tspan18, Gm15496, Gem, Nxn, Cftr, Acly, Abcc6, Mxra7, Ano1, Serpinf1, Trpc7, S…
